# Comparative gene annotation and orthology assignments across 301 species of Drosophilidae

**DOI:** 10.1101/2025.04.14.648771

**Authors:** Pankaj Dhakad, Bernard Kim, Dmitri Petrov, Darren J. Obbard

## Abstract

High-quality genome annotations are essential if we are to address central questions in comparative genomics, such as the origin of new genes, the drivers of genome size variation, and the evolutionary forces shaping gene content and structure. Here, we present protein-coding gene annotations for 301 species of the family Drosophilidae, generated using the Comparative Annotation Toolkit (CAT) and BRAKER3, and incorporating available RNA-seq and protein evidence. We take a comparative phylogenetic approach to annotation, with the aim of improving consistency and accuracy, and to generate a robust set of gene annotations and orthology assignments. We analyze our annotations using a phylogenetic mixed-model approach and find that gene number and CDS length exhibit moderate phylogenetic heritability (40% and 9.7%, respectively). For comparison, we also present analyses using a subset of the 215 highest quality genomes, although the findings were not markedly different. Our work suggests that while evolutionary history contributes to variation in these traits, species-specific factors—including assembly error—play a substantial role in shaping observed differences. To illustrate the utility of our annotations for comparative analyses, we investigate codon usage bias and amino acid composition across Drosophilidae. We find that codon usage is correlated with overall GC content and evolves slowly, but that it is also strongly shaped by selection—such that, in general, species with the strongest selection on synonymous codon usage show the lowest GC bias in third codon positions. This comparative annotation dataset forms part of an on-going collaborative project to sequence and annotate all species of Drosophilidae, with data and annotations being made rapidly and freely available on an on-going basis. We hope that this effort will serve as a foundation for studies in evolutionary and functional genomics and comparative biology across Drosophilidae.
