## Supplementary material for "Comparative gene annotation and orthology assignments across 301 species of Drosophilidae": S1 Table

### Sheet: Sheet1
species	SRA
Drosophila_albomicans	DRR160746,DRR160742,DRR160745,DRR160743,DRR160748,DRR160747,DRR160741,DRR160744,SRR4416190,SRR4416170
Drosophila_aldrichi	SRR7362822,SRR15048521
Drosophila_americana_texana	DRR160774,DRR160773,DRR160775,DRR160769,DRR160776,DRR160770,DRR160771,DRR160772
Drosophila_americana	SRR5279024,SRR5279027,SRR5279019
Drosophila_ananassae	SRR15899315,SRR2021002,SRR17039793,SRR4003925,SRR2021004,SRR2021003,SRR2021005,SRR4733557,SRR768438,SRR6161785
Drosophila_arizonae	SRR16775510,SRR16775519,SRR16775521,SRR16775503,SRR16775517,SRR16775506,SRR16775505,SRR16775516,SRR16775504,SRR16775499
Drosophila_athabasca	SRR1810795,SRR1810797,SRR1810796,SRR9967638,SRR9967655,SRR9967646,SRR9967656,SRR9967661,SRR9967647,SRR9967657
Drosophila_atroscutellata	SRR14660410
Drosophila_austrosaltans	SRR6161777
Drosophila_biarmipes	SRR20140507,SRR20219023,SRR346718,SRR20219026,SRR20219024,SRR13628020,SRR20219025,SRR8705030,SRR346720,SRR346719
Drosophila_bifasciata	SRR21577962
Drosophila_bipectinata	SRR346722,SRR346723,SRR346721,SRR6161778,SRR15048520
Drosophila_birchii	SRR15048377
Drosophila_bunnanda	SRR15048235
Drosophila_busckii	SRR1805120,SRR1804796,SRR1796735
Drosophila_buzzatii	SRR5145563,SRR5145570,SRR5145571,SRR5145562,SRR3922267,SRR7362888,SRR8980756,SRR8980757,SRR20217170,SRR15048496
Drosophila_elegans	SRR20140541,SRR25455320,SRR346724,SRR25455369,SRR346726,SRR25455361,SRR25455318,SRR346725
Drosophila_ercepeae	SRR696763,SRR696764,SRR544884
Drosophila_erecta	SRR4733676,SRR4003933,SRR20140536,SRR6161784,SRR4003935
Drosophila_eugracilis	SRR346729,SRR20140533,SRR20140532,SRR346728,SRR346727,SRR21577964,SRR21577963
Drosophila_falleni	SRR6464611,SRR6464570,SRR6464550,SRR6464546,SRR6464601,SRR6464600,SRR6464609,SRR6464608
Drosophila_ficusphila	SRR346750,SRR20140528,SRR20140527,SRR346751,SRR346752,SRR346748,SRR346749
Drosophila_grimshawi	SRR16324117,SRR16324118,SRR16324116,SRR16324119,SRR16324121,SRR16324120
Drosophila_guanche	ERR2037054
Drosophila_gunungcola	SRR19216950,SRR25455339,SRR25455374,SRR25455334,SRR25455357
Drosophila_guttifera	DRR204909
Drosophila_hydei	SRR6039976,SRR7362852,SRR7362821,SRR6039975,SRR6043350,SRR15048335
Drosophila_immigrans	SRR15048324
Drosophila_ironensis	SRR15048313
Drosophila_jambulina	SRR15048576
Drosophila_kepulauana	SRR17085709,SRR17085711,SRR17085679,SRR17085710
Drosophila_kikkawai	SRR346731,SRR346732,SRR346730,SRR6161786,SRR15048565
Drosophila_koepferae	SRR5145565,SRR5145572,SRR20217160,SRR8980758,SRR8980759
Drosophila_kohkoa	DRR160760,DRR160762,DRR160761,DRR160759,DRR168782,DRR160758,DRR168781,DRR160757
Drosophila_kurseongensis	DRR029974,DRR029976,DRR029977,DRR029975,DRR029979,DRR029978
Drosophila_macrothrix	SRR14660348
Drosophila_malerkotliana_pallens	SRR544886
Drosophila_mauritiana	DRR128270,SRR1560430,DRR128271,ERR4471018,SRR1560444,DRR128266,ERR4471019,DRR128267,DRR128268,DRR128269
Drosophila_melanogaster	ERR3975609,SRR15663897,SRR23261261,SRR6760237,SRR7082150,SRR7082203,SRR15663876,SRR7963525,ERR6336647,SRR7631737
Drosophila_mercatorum	ERR5325890,ERR5325894,ERR5325898,ERR5325891,ERR5325896,ERR5325893,ERR5325892,ERR5325895,ERR5325897
Drosophila_merina	SRR544885
Drosophila_mettleri	SRR2107406
Drosophila_mimica	SRR14660370
Drosophila_miranda	DRR055195,DRR055193,SRR12192029,DRR055175,DRR055170,DRR055164,DRR055182,SRR4416187,DRR055197,SRR1055000
Drosophila_mojavensis	SRR13862675,SRR11678593,SRR6161773,SRR5852100,SRR11678573,SRR8098385,SRR166835,SRR17038899,SRR8098405,SRR166833
Drosophila_nasuta	DRR160755,DRR160754,DRR160756,DRR160750,DRR160749,DRR160752,DRR160751,DRR160753,SRR4416176,SRR402051
Drosophila_navojoa	SRR7973855,SRR7973856,SRR7973857,SRR7973858
Drosophila_neotestacea	SRR6464606,SRR6464594,SRR6464566,SRR6464542,SRR6464564,SRR6464563,SRR6464572,SRR6464595
Drosophila_novamexicana	DRR160763,DRR168783,DRR160765,DRR160764,DRR160766,DRR160768,DRR160767,DRR168784,SRR5278997,SRR5279005
Drosophila_obscura	ERR11814123,DRR055212,DRR055203,DRR055231,DRR055201,DRR055228,DRR055227,DRR055207,DRR055205,DRR055225
Drosophila_pallidifrons	SRR17085685,SRR17085684,SRR17085683,SRR17085680
Drosophila_pandora	SRR15048519
Drosophila_paulistorum	SRR8447184,SRR8447205,SRR8447201,SRR8447200
Drosophila_persimilis	SRR6968138
Drosophila_picticornis	SRR14660421
Drosophila_primaeva	SRR14660436
Drosophila_prolongata	DRR029965,DRR029963,DRR029966,DRR029964,DRR029967,DRR029962
Drosophila_pseudoananassae_nigrens	SRR544889
Drosophila_pseudoananassae_pseudoananassae	SRR544888
Drosophila_pseudoananassae	SRR15048476
Drosophila_pseudoobscura_pseudoobscura	SRR2138413,SRR2138423,SRR2138412,SRR2138417,SRR2138416,SRR2138446,SRR2138410,SRR2138429,SRR2138447,SRR2138438
Drosophila_pseudoobscura	SRR1055054,DRR055270,DRR055266,SRR1055045,SRR9225146,SRR4416179,DRR055274,DRR055268,ERR5198865,SRR4023173
Drosophila_pseudotakahashii	SRR15048465
Drosophila_putrida	SRR6464585,SRR6464561,SRR6464569,SRR6464562,SRR6464602,SRR6464568,SRR6464560,SRR6464603
Drosophila_repleta	SRR15048454,SRR7362830
Drosophila_rhopaloa	SRR346755,SRR346754,SRR346753
Drosophila_rubida	SRR15048443
Drosophila_saltans	SRR6161776
Drosophila_santomea	SRR13285479,SRR6968142,SRR15634625,SRR13285476,SRR19973840,SRR13285478,SRR15634635,SRR13285477
Drosophila_sechellia	SRR4003937,SRR1973489,SRR191369,SRR1956912,SRR1952772,SRR16213299,SRR1973486,SRR869601,ERR1662563,SRR4003938
Drosophila_serrata	SRR5481721,SRR5481720,SRR5481723,SRR5481722,SRR5481717,SRR5481716,SRR5481719,SRR5481718,SRR15048432
Drosophila_setifemur	SRR15048421
Drosophila_simulans	SRR1576525,SRR25004053,SRR1576522,SRR1576527,DRR128297,SRR1576523,SRR12136232,SRR25004046,SRR12136234,ERR4471020
Drosophila_sproati	SRR14660318
Drosophila_subobscura	SRR9586630
Drosophila_subpulchrella	SRR12576668,DRR221725,SRR12576664,SRR12576671,SRR12576666,DRR221726,DRR221724,SRR12576672,SRR12576669,SRR12576667
Drosophila_sulfurigaster_sulfurigaster	SRR17085698,SRR17085697,SRR17085696,SRR17085699
Drosophila_sulfurigaster	SRR15048410
Drosophila_suzukii	SRR25934500,SRR10716766,SRR10716771,SRR25934499,SRR10716768,SRR25934496,SRR25934497,SRR10716767,SRR25934498,SRR25934495
Drosophila_takahashii	SRR346758,SRR346757,SRR20140515,SRR20140514,SRR346756
Drosophila_tanythrix	SRR14660359
Drosophila_teissieri	SRR13285473,SRR13285472,SRR13285474,SRR13285475,SRR19973833,SRR19973834
Drosophila_triauraria	SRR11780982,SRR11780829,SRR11780897,SRR11780828
Drosophila_virilis	SRR5278994,SRR166837,SRR1569945,SRR5278986,SRR5960793,SRR4003956,SRR1981602,SRR5839442,SRR5960794,SRR768440
Drosophila_willistoni	SRR15992686,SRR15992682,SRR14110664,SRR15992684,SRR14050084,SRR6968178,SRR14050070,SRR14050090,SRR6161775
Drosophila_yakuba	SRR1569946,SRR15634629,SRR9678424,SRR23387505,SRR19973830,SRR15634645,ERR1662581,SRR9678432,SRR166821,SRR1981587
Scaptomyza_cyrtandrae	SRR14660334,SRR14660434,SRR14660397,SRR14660386,SRR14660323,SRR14660319
Scaptomyza_flava	SRR16924864,SRR16924862,SRR16924865,SRR16924863,SRR7649194,SRR7649193,SRR7649195,SRR7649192
Scaptomyza_pallida	SRR16924861,SRR16924860,SRR16924859
Zaprionus_bogoriensis	SRR15048399
