## Supplementary material for "Comparative gene annotation and orthology assignments across 301 species of Drosophilidae": S6 Table

### Sheet: Sheet1
sp_id	species_name	GC_genomic	GC_nonCoding	mean_gc	mean_gc3	mean_gc4d	mean_enc	S	CI1	CI2	Clade	PC1_AA	PC2_AA	PC1_RSCU	PC2_RSCU	NC
Acommunis	AMIOTA_COMMUNIS	35.08	28.83	41.4675	33.2251	34.5873	50.3433	0.628	0.562	0.697	Subfamily Steganinae	5.83114	-10.7923	-23.1363	-4.52637	0.300645
Amariae	AMIOTA_MARIAE	35.12	27.92	41.4831	33.424	34.7915	50.4789	0.642	0.576	0.715	Subfamily Steganinae	5.75075	-10.9233	-22.9127	-4.52714	0.300865
Aminor	AMIOTA_MINOR	35.47	29.33	42.1017	35.1793	37.0146	51.2242	0.555	0.492	0.625	Subfamily Steganinae	5.46692	-10.2467	-21.3193	-4.15308	0.300733
Camoena	CHYMOMYZA_AMOENA	35.49	32.67	46.6242	46.3809	50.7578	52.075	0.441	0.397	0.486	Subfamily Drosophilinae	2.56803	-2.1057	-11.4729	-0.732025	0.30018
Ccaudatula	CHYMOMYZA_CAUDATULA	38.51	33.87	47.4737	48.5104	52.8009	52.286	0.361	0.321	0.404	Subfamily Drosophilinae	2.90024	-1.42299	-9.67496	-0.235533	0.300563
Ccostata	CHYMOMYZA_COSTATA	35.78	32.28	46.6146	46.0954	50.1013	52.2281	0.398	0.355	0.446	Subfamily Drosophilinae	2.61022	-1.68621	-11.6923	-0.666971	0.300534
Cfuscimana	CHYMOMYZA_FUSCIMANA	35.75	32.08	46.761	46.5409	50.6281	52.1811	0.396	0.353	0.443	Subfamily Drosophilinae	2.73336	-1.48421	-11.2672	-0.557926	0.3006
Cindagator	CACOXENUS_INDAGATOR	39.36	34.54	47.6875	50.0728	53.4499	53.0556	0.29	0.25	0.344	Subfamily Steganinae	3.18768	-6.05047	-8.34685	1.18687	0.301113
Cprocnemis	CHYMOMYZA_PROCNEMIS	33.5	32.46	46.093	44.7051	49.1113	51.8854	0.381	0.339	0.428	Subfamily Drosophilinae	3.93671	-1.33363	-12.8662	0.128882	0.300577
Dacutilabe	DROSOPHILA_ACUTILABELLA	38.41	32.97	49.4092	53.1971	56.179	51.996	0.494	0.437	0.556	other	1.12379	-0.919395	-5.01515	-1.35309	0.301868
Daffcha	DROSOPHILA_AFF_CHAUVACAE_BK	41.99	37.39	55.8247	70.3095	73.1612	47.3059	0.661	0.506	0.794	montium group	-5.48322	0.631945	9.40073	-2.05719	0.302873
Daffinis	DROSOPHILA_AFFINIS	43.1	40.53	54.7841	67.4226	70.3984	48.598	0.442	0.338	0.544	obscura group	-2.76397	0.0993175	6.8153	-1.57645	0.302561
Dalbomican	DROSOPHILA_ALBOMICANS	39.47	32.65	50.132	55.3055	59.1174	51.0557	0.499	0.42	0.581	immigrans group	1.67895	-0.109463	-2.66657	1.5037	0.302134
Daldrichi	DROSOPHILA_ALDRICHI	37.27	34.31	52.1608	60.4711	65.0291	49.8259	0.278	0.251	0.313	repleta group	1.30661	1.33682	1.55975	2.81309	0.302493
Dalgonquin	DROSOPHILA_ALGONQUIN	41.64	40.66	54.6748	67.1976	70.2725	48.7104	0.435	0.332	0.542	obscura group	-2.73177	0.264943	6.73888	-1.58085	0.302482
Dambigua	DROSOPHILA_AMBIGUA	42.69	41.82	55.5949	69.4148	73.3432	47.3689	0.321	0.244	0.415	obscura group	-2.72357	2.30994	9.01639	0.471654	0.303103
Damericanatex	DROSOPHILA_AMERICANA_TEXANA	40.34	36.1	52.617	61.011	66.8865	49.5155	0.305	0.27	0.363	virilis group	0.972978	3.03542	1.74216	3.98506	0.302722
Dananassae	DROSOPHILA_ANANASSAE	41.02	34.82	53.5755	64.6467	66.1454	49.3933	0.735	0.591	0.864	ananassae group	-4.97404	-2.16873	5.22524	-5.53932	0.301923
Danceps	DROSOPHILA_ANCEPS	37.23	33.59	50.9987	57.3307	62.2598	50.5938	0.319	0.275	0.376	repleta group	2.48264	1.51073	-1.67661	3.12959	0.302332
Danomalata	DROSOPHILA_ANOMALATA	40.21	35.18	53.6845	65.0132	66.617	49.3811	0.792	0.644	0.921	ananassae group	-4.98622	-1.94601	5.58406	-5.46974	0.301949
Danomalipe	DROSOPHILA_ANOMALIPES	37.42	33.07	51.2565	57.8746	63.6648	50.6559	0.418	0.351	0.482	Hawaiian/Scaptomyza	2.76807	1.12687	-0.269732	3.23158	0.30299
Darawakana	DROSOPHILA_ARAWAKANA	33.24	33.3	49.5708	53.6231	56.7546	51.8611	0.471	0.414	0.531	other	1.05119	-0.781767	-4.50618	-1.1172	0.301996
Darizonae	DROSOPHILA_ARIZONAE	38.65	35.66	52.411	61.213	65.783	49.6988	0.288	0.258	0.323	repleta group	0.983365	1.68749	2.50187	2.9809	0.302525
Dasahinai	DROSOPHILA_ASAHINAI	40.06	38.54	57.1619	73.8092	76.9179	45.7152	0.608	0.463	0.734	montium group	-6.20314	1.31278	12.7373	-1.56534	0.302681
Dathabasca	DROSOPHILA_ATHABASCA	43.5	39.91	54.4409	66.5484	69.5941	48.7824	0.42	0.315	0.526	obscura group	-2.41722	0.107417	6.32019	-1.56954	0.302506
Datripex	DROSOPHILA_ATRIPEX	40.41	35.52	54.0518	65.949	67.6736	49.2387	0.745	0.59	0.874	ananassae group	-5.04818	-1.82196	6.62297	-5.02142	0.302051
Datroscute	DROSOPHILA_ATROSCUTELLATA	40.88	33.64	51.2667	57.9714	63.4918	50.8409	0.383	0.32	0.447	Hawaiian/Scaptomyza	2.42156	1.05044	-0.222562	2.91936	0.30258
Daustrosal	DROSOPHILA_AUSTROSALTANS	35.16	30.38	45.0281	42.4007	46.6917	52.1217	0.697	0.63	0.763	saltans group	1.79906	-3.94278	-14.526	-4.48062	0.301438
Dazteca	DROSOPHILA_AZTECA	43.7	40.51	54.6189	66.9799	69.9115	48.7576	0.438	0.327	0.545	obscura group	-2.98464	-0.00176109	6.33927	-1.69335	0.302591
Dbasisetae	DROSOPHILA_BASISETAE	39.64	33.7	51.2881	57.9606	63.5698	50.7434	0.372	0.31	0.435	Hawaiian/Scaptomyza	2.84965	1.51874	-0.199056	3.1527	0.303064
Dbiarmipes	DROSOPHILA_BIARMIPES	36.96	37.23	56.1975	71.564	73.6509	46.7531	0.962	0.802	1.1	melanogaster group	-5.71319	-0.312708	9.62315	-3.77923	0.302258
Dbicornuta	DROSOPHILA_BICORNUTA	43.01	37.04	54.9477	67.9956	70.7677	48.04	0.861	0.782	0.943	montium group	-4.72116	0.247192	7.17118	-2.48542	0.302354
Dbifasciat	DROSOPHILA_BIFASCIATA	42.77	40.36	54.9053	67.4921	71.7018	47.9814	0.429	0.331	0.524	obscura group	-2.52758	1.9981	7.17402	0.230959	0.303014
Dbipectina	DROSOPHILA_BIPECTINATA	42.39	34.72	53.1371	63.5355	64.8478	49.8278	0.771	0.624	0.898	ananassae group	-4.97202	-2.55869	4.58269	-5.75587	0.301535
Dbirchii	DROSOPHILA_BIRCHII	40.33	34.79	54.5981	66.9972	70.3256	48.3493	0.788	0.648	0.911	montium group	-4.15728	-0.0555779	6.14082	-2.19563	0.302524
Dbocki	DROSOPHILA_BOCKI	41.61	35.68	54.8954	67.9431	71.0603	48.0052	0.725	0.581	0.848	montium group	-4.74106	0.344915	7.09665	-2.70376	0.302181
Dbocqueti	DROSOPHILA_BOCQUETI	42.27	37.51	55.9347	70.6473	73.6371	47.1263	0.694	0.536	0.828	montium group	-5.36393	0.755908	9.90457	-1.83746	0.302876
Dborealis	DROSOPHILA_BOREALIS	40.21	35.98	52.6832	61.1308	67.0575	49.5237	0.311	0.278	0.361	virilis group	0.707511	2.96666	2.12596	4.00612	0.302954
Dbunnanda	DROSOPHILA_BUNNANDA	38.96	36.17	55.347	68.8883	71.4872	47.9947	0.657	0.521	0.778	montium group	-4.39026	0.26561	7.9112	-2.62936	0.302829
Dbusckii	DROSOPHILA_BUSCKII	39.02	33	50.0806	54.5187	59.1083	50.3154	0.427	0.362	0.508	other	2.34474	4.80084	-3.71588	3.74902	0.301663
Dbuzzatii	DROSOPHILA_BUZZATII	37.08	33.23	51.0956	57.7671	62.184	50.5707	0.305	0.271	0.354	repleta group	2.2245	0.928144	-1.22053	2.31455	0.302313
Dcardini	DROSOPHILA_CARDINI	35.19	33.71	48.9444	51.8281	54.9141	52.1319	0.465	0.406	0.527	other	0.965821	-1.26196	-5.96198	-1.85456	0.301997
Dcarrolli	DROSOPHILA_CARROLLI	37.83	34.75	54.1351	66.2648	68.6478	48.8372	0.882	0.746	1.004	melanogaster group	-5.04611	-1.2198	5.56382	-4.67844	0.302119
Dcognata	DROSOPHILA_COGNATA	41.13	33.62	51.2649	57.9709	63.518	50.7984	0.378	0.314	0.443	Hawaiian/Scaptomyza	2.58478	0.949113	-0.223846	2.92944	0.302586
Dcolorata	DROSOPHILA_COLORATA	39.73	36.2	55.5157	68.6659	75.1166	47.0287	0.316	0.285	0.386	other	-0.227616	4.41958	8.32188	5.7614	0.303357
Dconformis	DROSOPHILA_CONFORMIS	41.69	33.95	51.288	58.0738	63.6032	50.7801	0.387	0.329	0.447	Hawaiian/Scaptomyza	2.56405	1.15859	-0.111213	2.88834	0.30247
Dcracens	DROSOPHILA_CRACENS	40.72	33.59	51.3137	58.0553	63.5524	50.7548	0.39	0.327	0.454	Hawaiian/Scaptomyza	2.48554	1.22193	-0.0867274	2.99883	0.302588
Dcrucigera	DROSOPHILA_CRUCIGERA	38.73	33.33	51.208	57.7658	63.3582	50.7483	0.385	0.324	0.45	Hawaiian/Scaptomyza	2.82685	1.28406	-0.416771	3.09571	0.302932
Dcyrtoloma	DROSOPHILA_CYRTOLOMA	35.98	33.46	51.4552	58.3887	64.1177	50.5301	0.413	0.348	0.478	Hawaiian/Scaptomyza	2.45	1.10208	0.13927	3.21859	0.302892
Ddemipolit	DROSOPHILA_DEMIPOLITA	36.96	31.93	50.6285	56.5036	61.5985	51.2942	0.376	0.318	0.441	Hawaiian/Scaptomyza	2.77151	0.582478	-1.25065	2.27716	0.302518
Ddifferens	DROSOPHILA_DIFFERENS	45.73	34.56	51.3586	58.0902	63.7935	50.6225	0.435	0.366	0.501	Hawaiian/Scaptomyza	2.38213	1.68165	0.0964939	3.15585	0.302985
Ddives	DROSOPHILA_DIVES	36.27	31.5	50.4176	55.8982	60.8537	51.46	0.406	0.339	0.473	Hawaiian/Scaptomyza	2.60082	0.326796	-1.82442	2.00155	0.302476
Ddunni	DROSOPHILA_DUNNI	32.57	33.74	50.0026	54.7917	57.9432	51.7253	0.472	0.414	0.531	other	0.898988	-0.707604	-3.51405	-1.02763	0.301919
Delegans	DROSOPHILA_ELEGANS	37.68	34.47	54.8207	67.8302	70.8188	47.8361	0.875	0.736	1.003	melanogaster group	-4.52539	-0.207499	7.55376	-3.0606	0.302639
Demarginat	DROSOPHILA_EMARGINATA	37.3	28.97	44.5187	41.0925	45.1904	52.1902	0.755	0.684	0.824	other	1.96284	-4.70511	-15.709	-5.02572	0.301335
Dengyochra	DROSOPHILA_ENGYOCHRACEA	40.01	33.06	51.0829	57.4964	63.1526	50.7972	0.417	0.351	0.482	Hawaiian/Scaptomyza	2.87499	1.11407	-0.58671	3.06526	0.302728
Deohydei	DROSOPHILA_EOHYDEI	31.35	34.14	50.7079	56.6155	60.7273	51.0426	0.277	0.249	0.322	repleta group	2.04516	1.11528	-1.91622	2.09544	0.302038
Dequinoxia	DROSOPHILA_EQUINOXIALIS	38.06	33.21	46.2004	45.5116	50.2144	52.2605	0.722	0.666	0.782	willistoni group	1.32784	-3.34088	-11.7493	-3.65646	0.301494
Dercepeae	DROSOPHILA_ERCEPEAE	38.01	34.02	53.189	63.6825	65.3698	50.0236	0.771	0.63	0.895	ananassae group	-4.89084	-2.27948	4.11817	-5.69279	0.301915
Derecta	DROSOPHILA_ERECTA	39.1	37.78	54.3713	66.6432	68.6496	48.9176	0.795	0.66	0.914	melanogaster group	-4.04312	-0.516614	5.67882	-3.93172	0.302305
Deugracili	DROSOPHILA_EUGRACILIS	39.61	33.52	50.8987	57.6092	58.3663	51.8526	0.849	0.74	0.949	melanogaster group	-3.4502	-3.03169	-1.9599	-6.69219	0.301306
Dezoana	DROSOPHILA_EZOANA	39.5	36.22	52.8736	61.6938	67.6045	49.4378	0.333	0.289	0.39	virilis group	0.515673	3.00135	2.4675	4.03031	0.302865
Dfalleni	DROSOPHILA_FALLENI	37.17	30.63	48.946	52.2407	56.1526	51.8427	0.518	0.459	0.579	quinaria group	2.30379	-1.15971	-5.47126	-0.65962	0.301883
Dficusphil	DROSOPHILA_FICUSPHILA	36.51	35.23	53.9505	65.8225	67.2048	48.8083	0.961	0.818	1.091	melanogaster group	-5.73087	-1.13007	6.44046	-4.51684	0.30208
Dflavomont	DROSOPHILA_FLAVOMONTANA	41.86	36.01	52.7089	61.1925	67.1364	49.5153	0.313	0.28	0.361	virilis group	0.79361	3.01291	2.18674	4.07752	0.302911
Dflavopini	DROSOPHILA_FLAVOPINICOLA	39.63	35.78	53.9596	64.6711	70.1039	48.3876	0.375	0.309	0.447	other	1.3521	3.0488	4.61333	4.30524	0.302354
Dformosana	DROSOPHILA_FORMOSANA	35.02	34.39	53.22	63.4376	67.955	48.8068	0.375	0.297	0.461	immigrans group	0.974371	1.37745	4.16223	3.1873	0.302458
Dfulgida	DROSOPHILA_FULGIDA	37.54	31.57	50.5488	56.1809	61.2442	51.3399	0.395	0.334	0.464	Hawaiian/Scaptomyza	2.7306	0.570652	-1.60552	2.31588	0.302678
Dfulvimacu	DROSOPHILA_FULVIMACULA	34.69	34.33	52.292	61.0949	65.6484	49.8411	0.292	0.264	0.342	repleta group	1.61162	0.79405	1.63561	2.57088	0.301913
Dfunebris	DROSOPHILA_FUNEBRIS	38.05	33.47	49.1954	52.5423	55.9117	52.0142	0.36	0.311	0.417	other	2.41814	-0.180661	-5.06187	0.100817	0.302257
Dfungiperd	DROSOPHILA_FUNGIPERDA	38.44	31.84	50.644	56.4844	61.6024	51.2736	0.389	0.327	0.453	Hawaiian/Scaptomyza	2.79713	0.572093	-1.34741	2.32017	0.302559
Dfuyamai	DROSOPHILA_FUYAMAI	38.39	34.75	54.0959	66.0945	68.4543	48.9693	0.839	0.706	0.957	melanogaster group	-5.01645	-1.33305	5.28224	-4.72488	0.302098
Dgaucha	DROSOPHILA_GAUCHA	38.53	33.41	51.7809	59.3901	64.0472	50.4339	0.327	0.284	0.393	other	1.4233	1.46941	0.464711	2.33706	0.302116
Dglabriape	DROSOPHILA_GLABRIAPEX	35.92	33.25	51.2282	57.8406	63.5155	50.7092	0.399	0.336	0.463	Hawaiian/Scaptomyza	2.80858	1.38695	-0.256934	3.1956	0.302924
Dgrimshawi	DROSOPHILA_GRIMSHAWI	31.28	33.15	51.1642	57.669	63.3152	50.7534	0.391	0.328	0.458	Hawaiian/Scaptomyza	2.7489	1.27089	-0.440418	3.13869	0.302832
Dguanche	DROSOPHILA_GUANCHE	33.21	38.78	54.6255	66.8287	70.5417	48.2294	0.414	0.316	0.508	obscura group	-2.22013	1.92636	6.70732	0.463816	0.302809
Dgunungcol	DROSOPHILA_GUNUNGCOLA	39.42	34.84	54.863	67.9868	70.9682	47.8055	0.911	0.77	1.036	melanogaster group	-4.56616	0.179876	7.67173	-3.23411	0.302615
Dguttifera	DROSOPHILA_GUTTIFERA	37.76	36.2	51.3962	58.6016	63.6011	50.5204	0.382	0.321	0.446	quinaria group	1.15806	-0.475189	-0.0662332	1.40165	0.302316
Dhamatofil	DROSOPHILA_HAMATOFILA	35.7	33.12	51.9304	59.8909	64.6023	49.8891	0.329	0.295	0.395	repleta group	1.55967	1.45521	0.77056	2.6407	0.302529
Dhawaiiens	DROSOPHILA_HAWAIIENSIS	42.41	34.26	51.2058	57.7235	63.3808	50.7804	0.393	0.331	0.457	Hawaiian/Scaptomyza	2.49503	1.7232	-0.436619	3.04404	0.302879
Dhelvetica	DROSOPHILA_HELVETICA	41.25	41.54	55.4497	69.1555	72.5901	47.7865	0.365	0.272	0.464	obscura group	-2.86652	1.1505	8.89186	-0.844366	0.302826
Dheteroneu	DROSOPHILA_HETERONEURA	33.58	33.49	51.3204	58.0268	63.754	50.6474	0.411	0.348	0.478	Hawaiian/Scaptomyza	2.66959	1.38534	-0.10434	3.21969	0.303043
Dhistrio	DROSOPHILA_HISTRIO	37.42	32.74	49.6884	54.0676	58.323	51.576	0.454	0.403	0.513	other	1.76607	-0.816082	-4.13393	0.412671	0.301942
Dhydei	DROSOPHILA_HYDEI	39.67	34.45	50.737	56.7084	60.8453	50.9928	0.272	0.245	0.316	repleta group	2.01019	1.21176	-1.78218	2.08187	0.302049
Dhypocaust	DROSOPHILA_HYPOCAUSTA	32.56	35.82	52.6797	61.9297	66.3371	49.1625	0.322	0.271	0.407	immigrans group	1.42056	1.42434	3.41163	3.74081	0.302996
Dimmigrans	DROSOPHILA_IMMIGRANS	31.82	34.27	53.1789	63.3544	67.8374	48.7728	0.38	0.294	0.467	immigrans group	1.2171	1.43937	4.06479	3.26355	0.302545
Dimpariset	DROSOPHILA_IMPARISETAE	41.26	33.67	51.2744	58.0432	63.5771	50.7861	0.379	0.317	0.444	Hawaiian/Scaptomyza	2.54939	1.08433	-0.10576	2.97901	0.302514
Dincognita	DROSOPHILA_INCOGNITA	41.18	33.83	51.313	58.1055	63.6704	50.7743	0.397	0.338	0.459	Hawaiian/Scaptomyza	2.54924	1.21798	-0.0594097	2.95426	0.302524
Dinfuscata	DROSOPHILA_INFUSCATA	40.21	32.78	50.9259	57.1746	62.4705	51.0458	0.372	0.313	0.434	Hawaiian/Scaptomyza	2.60888	0.80828	-0.948388	2.54939	0.302567
Dinnubila	DROSOPHILA_INNUBILA	36.51	31.38	49.3959	53.4237	57.3567	51.6949	0.473	0.418	0.535	quinaria group	2.12162	-0.669951	-4.25911	-0.273727	0.30203
Dinsularis	DROSOPHILA_INSULARIS	38.36	31.82	45.9466	44.7727	49.6726	52.1138	0.735	0.672	0.8	willistoni group	1.45023	-3.58498	-12.1724	-3.72518	0.301718
Dironensis	DROSOPHILA_IRONENSIS	44.01	40.58	57.357	74.8349	78.0249	45.4922	0.859	0.68	1.008	other	-5.52717	0.764217	12.8211	-1.45148	0.302978
Djambulina	DROSOPHILA_JAMBULINA	36.14	36.59	55.6756	69.7808	72.1019	47.7091	0.631	0.472	0.767	montium group	-5.24403	0.351228	8.56764	-2.75928	0.302792
Dkambysell	DROSOPHILA_KAMBYSELLISI	40.04	32.93	50.9999	57.2984	62.562	51.029	0.376	0.318	0.438	Hawaiian/Scaptomyza	2.5937	0.876033	-0.828588	2.54448	0.302614
Dkanapiae	DROSOPHILA_KANAPIAE	39.95	37.49	55.3859	69.203	72.4711	47.7	0.651	0.503	0.782	montium group	-4.33854	0.307191	8.45444	-1.59593	0.302571
Dkanekoi	DROSOPHILA_KANEKOI	39.42	36.54	52.7417	61.3468	67.067	49.6987	0.317	0.284	0.376	virilis group	0.735497	2.80314	2.13598	3.73362	0.302819
Dkepulauan	DROSOPHILA_KEPULAUANA	38.17	32.47	50.1842	55.3699	59.1124	51.0235	0.502	0.438	0.571	immigrans group	1.7127	-0.100276	-2.65014	1.47765	0.302204
Dkikkawai	DROSOPHILA_KIKKAWAI	40.03	35.3	54.8607	67.7271	70.5513	48.1	0.719	0.577	0.843	montium group	-4.66164	0.131297	6.86679	-2.86582	0.302386
Dkoepferae	DROSOPHILA_KOEPFERAE	37.02	32.89	50.8549	57.1658	61.6726	50.7555	0.32	0.286	0.372	repleta group	2.33861	1.02335	-1.61196	2.30265	0.30238
Dkohkoa	DROSOPHILA_KOHKOA	38.48	32.45	50.0685	55.173	58.8971	51.0455	0.494	0.421	0.57	immigrans group	1.79694	-0.246799	-2.91649	1.34385	0.301985
Dkokeensis	DROSOPHILA_KOKEENSIS	40.85	33.59	51.3053	57.9959	63.4933	50.7912	0.385	0.322	0.45	Hawaiian/Scaptomyza	2.28446	1.19947	-0.132613	2.96424	0.302696
Dkuia	DROSOPHILA_KUIA	41.3	33.66	51.2698	58.0143	63.5377	50.802	0.383	0.322	0.446	Hawaiian/Scaptomyza	2.58526	1.28842	-0.114463	2.93035	0.302653
Dkuntzei	DROSOPHILA_KUNTZEI	36.2	31.05	49.0017	52.4287	56.2511	52.0168	0.464	0.405	0.523	quinaria group	2.104	-1.62678	-4.88186	-0.69652	0.30187
Dkupee	DROSOPHILA_KUPEE	41.83	33.65	51.3471	58.1838	63.7484	50.72	0.387	0.329	0.451	Hawaiian/Scaptomyza	2.46973	1.2458	0.0707163	3.0408	0.302689
Dkurseonge	DROSOPHILA_KURSEONGENSIS	35.75	34.36	54.0761	66.015	68.3697	48.9573	0.879	0.746	0.999	melanogaster group	-4.83297	-1.41841	5.40458	-4.69819	0.301975
Dlacertosa	DROSOPHILA_LACERTOSA	37.89	35.56	53.9285	64.6199	70.2433	48.5907	0.292	0.264	0.336	other	0.462912	3.30225	4.92416	4.56984	0.30289
Dlacicola	DROSOPHILA_LACICOLA	38.54	35.91	52.9079	61.7804	67.9573	49.2975	0.302	0.27	0.359	virilis group	0.673437	3.09678	2.71489	4.50127	0.302912
Dlacteicor	DROSOPHILA_LACTEICORNIS	40.63	38.14	57.0779	73.7099	76.8132	45.775	0.665	0.576	0.756	montium group	-6.0121	1.24676	12.6988	-1.60738	0.302521
Dleonis	DROSOPHILA_LEONIS	37.26	33.96	51.6687	59.0971	64.1809	50.0122	0.35	0.3	0.41	repleta group	2.27647	2.07932	-0.0933202	3.29891	0.302244
Dlittorali	DROSOPHILA_LITTORALIS	39.24	36.63	52.9637	61.905	67.8636	49.3387	0.328	0.291	0.387	virilis group	0.449582	3.3073	2.53498	3.98307	0.302985
Dlongiperd	DROSOPHILA_LONGIPERDA	37.5	31.62	50.493	56.108	61.1879	51.3699	0.393	0.334	0.46	Hawaiian/Scaptomyza	2.85438	0.497828	-1.63804	2.26986	0.302557
Dlowei	DROSOPHILA_LOWEI	44.56	40.92	54.854	67.7005	70.9491	48.3999	0.428	0.323	0.532	obscura group	-2.84923	0.823773	7.41017	-1.32057	0.302603
Dlutescens	DROSOPHILA_LUTESCENS	39.92	35.43	54.9819	68.4312	71.3128	47.8242	0.989	0.868	1.102	melanogaster group	-5.24021	-1.11366	7.20604	-3.75474	0.302204
Dmacrospin	DROSOPHILA_MACROSPINA	35.75	34.55	49.9509	54.6295	58.0888	51.6194	0.303	0.261	0.369	other	1.9532	0.311961	-2.91232	0.521561	0.302232
Dmacrothri	DROSOPHILA_MACROTHRIX	38.48	33.25	51.2285	57.8568	63.5044	50.7158	0.4	0.338	0.465	Hawaiian/Scaptomyza	2.78663	1.31841	-0.279818	3.19113	0.302897
Dmaculinot	DROSOPHILA_MACULINOTATA	33.93	33.6	51.8376	59.2917	65.0452	50.0306	0.374	0.317	0.444	other	1.72088	1.48249	0.628197	2.78389	0.302278
Dmalerkotlmal	DROSOPHILA_MALERKOTLIANA_MALERKOTLIANA	45.81	34.8	53.2524	63.8244	65.1271	49.7602	0.795	0.645	0.926	ananassae group	-5.08793	-2.39498	4.70752	-5.74739	0.301634
Dmalerkotlpal	DROSOPHILA_MALERKOTLIANA_PALLENS	43.11	34.81	53.2372	63.7992	65.1135	49.7487	0.78	0.63	0.909	ananassae group	-5.0579	-2.5222	4.73073	-5.74662	0.301579
Dmauritian	DROSOPHILA_MAURITIANA	37.98	36.78	54.0732	65.8956	67.7944	49.0812	0.891	0.751	1.012	melanogaster group	-3.85264	-1.30946	5.07407	-3.80397	0.302129
Dmayaguana	DROSOPHILA_MAYAGUANA	37.54	34.7	51.9649	59.9969	64.4469	50.1704	0.29	0.261	0.331	repleta group	1.3576	1.525	1.13326	2.51307	0.302617
Dmayri	DROSOPHILA_MAYRI	42.73	36.19	54.5405	66.8783	69.8578	48.6456	0.74	0.593	0.861	montium group	-4.43025	0.169891	6.19428	-2.59315	0.302476
Dmelanocep	DROSOPHILA_MELANOCEPHALA	38.08	33.91	51.4383	58.344	64.0857	50.5566	0.404	0.341	0.471	Hawaiian/Scaptomyza	2.55228	1.51725	0.214715	3.25761	0.303
Dmelanogas	DROSOPHILA_MELANOGASTER	39.41	36.16	53.4441	64.2706	66.1375	49.6772	0.927	0.797	1.042	melanogaster group	-3.71821	-2.13802	3.56471	-4.01156	0.301738
Dmelanosom	DROSOPHILA_MELANOSOMA	37.99	31.61	50.5487	56.1882	61.2476	51.3488	0.407	0.342	0.475	Hawaiian/Scaptomyza	2.81439	0.625779	-1.59509	2.30811	0.302681
Dmercatoru	DROSOPHILA_MERCATORUM	39.39	35.66	54.2118	66.0952	70.1725	48.2852	0.297	0.266	0.349	repleta group	0.439068	1.8459	5.61209	3.17375	0.302331
Dmeridiana	DROSOPHILA_MERIDIANA	36.44	34.8	53.6553	64.6176	69.1613	48.6882	0.323	0.285	0.402	repleta group	1.08892	1.8003	4.80768	3.32182	0.302284
Dmeridiona	DROSOPHILA_MERIDIONALIS	37.47	34.67	53.661	64.6142	69.1766	48.6943	0.338	0.291	0.429	repleta group	1.06031	1.85529	4.85179	3.35333	0.302354
Dmerina	DROSOPHILA_MERINA	38.62	34.09	53.3165	63.9907	65.6845	49.9099	0.803	0.663	0.927	ananassae group	-5.06396	-2.29851	4.4567	-5.61564	0.301868
Dmettleri	DROSOPHILA_METTLERI	35.18	33.96	51.4025	58.6764	63.3898	50.274	0.294	0.266	0.33	repleta group	2.18658	1.25087	0.286191	3.18853	0.302517
Dmicromela	DROSOPHILA_MICROMELANICA	40.35	36.24	54.1746	65.2134	71.4323	48.4116	0.304	0.267	0.355	other	0.0224972	2.88724	5.81033	4.62897	0.303102
Dmimetica	DROSOPHILA_MIMETICA	38.47	34.79	55.1391	68.7308	71.5329	47.5356	1.058	0.921	1.179	melanogaster group	-5.21401	-0.942185	7.6761	-3.20981	0.302122
Dmimica	DROSOPHILA_MIMICA	39.7	32.92	51.1262	57.6337	62.9824	50.9309	0.371	0.31	0.44	Hawaiian/Scaptomyza	2.52516	1.04139	-0.413864	2.7609	0.302731
Dmiranda	DROSOPHILA_MIRANDA	44.32	41	54.6957	67.4838	70.4332	48.5745	0.401	0.309	0.501	obscura group	-2.64162	0.160962	7.3748	-1.38027	0.302386
Dmojavensi	DROSOPHILA_MOJAVENSIS	36.88	34.68	52.2626	60.8162	65.3408	49.7912	0.288	0.26	0.324	repleta group	1.24907	1.51223	1.84419	2.72428	0.302585
Dmonieri	DROSOPHILA_MONIERI	40.28	36.05	54.403	66.8517	68.5392	48.8694	0.76	0.601	0.893	ananassae group	-5.26704	-1.66949	7.41325	-4.87193	0.302065
Dmulleri	DROSOPHILA_MULLERI	40.19	35.27	52.4854	61.312	65.8942	49.6696	0.288	0.258	0.325	repleta group	1.04393	1.76674	2.37154	2.92421	0.302656
Dmulticili	DROSOPHILA_MULTICILIATA	38.34	31.91	50.6783	56.5633	61.688	51.2529	0.407	0.344	0.477	Hawaiian/Scaptomyza	2.63223	0.522926	-1.19934	2.30584	0.302543
Dmurphyi	DROSOPHILA_MURPHYI	33.67	33.46	51.1462	57.6717	63.3157	50.7738	0.411	0.346	0.477	Hawaiian/Scaptomyza	2.749	1.12391	-0.41986	3.0409	0.302817
Dnannopter	DROSOPHILA_NANNOPTERA	49.58	40.95	52.2658	60.6489	64.6558	50.0401	0.263	0.218	0.329	other	-1.56586	-2.64618	2.4974	1.59767	0.302247
Dnasuta	DROSOPHILA_NASUTA	36.38	32.64	50.1033	55.2361	59.058	51.0673	0.483	0.41	0.564	immigrans group	1.81463	0.0823341	-2.72057	1.50399	0.302211
Dnavojoa	DROSOPHILA_NAVOJOA	33.23	34.68	52.5084	61.4554	65.9736	49.658	0.303	0.271	0.337	repleta group	1.14919	1.87325	2.64979	2.98891	0.302579
Dnebulosa	DROSOPHILA_NEBULOSA	33.39	34.85	47.4362	48.5507	53.9693	52.1348	0.572	0.509	0.635	other	0.51582	-1.97412	-8.83397	-2.86378	0.301886
Dneocordat	DROSOPHILA_NEOCORDATA	35.6	29.26	44.2919	40.2594	43.8124	52.196	0.78	0.711	0.848	other	1.53304	-4.49759	-16.4639	-5.46088	0.301214
Dneohypoca	DROSOPHILA_NEOHYPOCAUSTA	21.01	23.71	50.9871	57.5078	61.65	50.5322	0.433	0.362	0.51	immigrans group	1.84559	1.43112	-0.921766	2.39344	0.302242
Dneotestac	DROSOPHILA_NEOTESTACEA	37.47	31.41	47.3427	47.8479	50.116	52.8622	0.495	0.443	0.55	other	2.19514	-1.88575	-9.32887	-3.00759	0.301586
Dneutralis	DROSOPHILA_NEUTRALIS	40.97	33.91	51.3264	58.1453	63.6709	50.7853	0.391	0.33	0.453	Hawaiian/Scaptomyza	2.46297	1.04314	-0.0578953	2.90867	0.302532
Dnigricrur	DROSOPHILA_NIGRICRURIA	40.72	33.84	51.9891	60.0164	64.9542	50.0067	0.415	0.353	0.482	repleta group	1.59574	1.30137	-0.0254983	2.99961	0.302224
Dnigritars	DROSOPHILA_NIGRITARSUS	38.49	32.77	51.2058	57.9799	63.5194	50.7766	0.366	0.306	0.429	Hawaiian/Scaptomyza	2.01047	0.367892	-0.298733	2.79723	0.302347
Dnigrodunn	DROSOPHILA_NIGRODUNNI	36.21	33.32	49.5724	53.6137	56.7322	51.8569	0.476	0.419	0.536	other	1.11653	-0.641248	-4.46755	-1.06522	0.301939
Dniveifron	DROSOPHILA_NIVEIFRONS	37.93	32.84	50.4548	56.0243	60.1603	50.7933	0.486	0.407	0.568	immigrans group	1.66762	0.251485	-1.97145	2.05082	0.302409
Dnovamexic	DROSOPHILA_NOVAMEXICANA	39.47	36.19	52.6055	60.9757	66.8608	49.5751	0.307	0.271	0.361	virilis group	1.00769	3.15781	1.75439	3.95778	0.302584
Dnrfun	DROSOPHILA_NR_FUNDITA	40.79	33.84	51.3863	58.2719	63.7579	50.7392	0.366	0.303	0.432	Hawaiian/Scaptomyza	2.22194	1.02569	0.0557291	2.98526	0.302554
Dnrmed	DROSOPHILA_NR_MEDIALIS	41.74	33.87	51.3686	58.2305	63.7736	50.7666	0.376	0.313	0.436	Hawaiian/Scaptomyza	2.34196	1.12019	0.00529777	2.97837	0.302634
Dobscura	DROSOPHILA_OBSCURA	41.93	40.99	54.9967	67.9344	71.8266	47.8147	0.395	0.298	0.495	obscura group	-2.11942	1.79759	7.92915	0.197435	0.302975
Dochracea	DROSOPHILA_OCHRACEA	39.66	33.01	51.0748	57.4417	63.0436	50.8548	0.404	0.338	0.47	Hawaiian/Scaptomyza	2.78413	1.14277	-0.640333	2.9937	0.302793
Dorena	DROSOPHILA_ORENA	36.88	37.64	54.24	66.2731	68.1336	49.1644	0.775	0.645	0.887	melanogaster group	-3.89647	-1.01359	5.0573	-4.18274	0.302308
Doshimai	DROSOPHILA_OSHIMAI	38.63	35.15	54.936	68.2916	69.5346	48.0678	0.906	0.753	1.034	other	-5.21143	-0.314475	7.24502	-4.78187	0.301965
Dpachea	DROSOPHILA_PACHEA	49.34	38.73	51.5001	58.6939	62.7487	50.6456	0.243	0.221	0.289	other	-0.507435	-2.80735	0.533947	1.40493	0.302162
Dpallidifr	DROSOPHILA_PALLIDIFRONS	30.82	32.59	50.1418	55.2545	59.0202	51.0793	0.531	0.467	0.6	immigrans group	1.78118	0.138783	-2.6885	1.48213	0.30219
Dpallidipe	DROSOPHILA_PALLIDIPENNIS	41.85	40.26	49.0126	52.2468	56.0079	51.665	0.456	0.388	0.528	other	2.24909	-0.212753	-5.9279	-1.05657	0.302002
Dpallidosa	DROSOPHILA_PALLIDOSA	40.31	35.62	53.7384	65.1587	66.733	49.4031	0.862	0.783	0.943	ananassae group	-5.02798	-1.72124	5.91373	-5.42423	0.30183
Dpandora	DROSOPHILA_PANDORA	40.43	36.38	53.7265	65.1511	66.7493	49.3457	0.786	0.639	0.913	ananassae group	-4.90681	-2.03192	5.68203	-5.49388	0.301719
Dparabipec	DROSOPHILA_PARABIPECTINATA	41.3	34.91	53.2055	63.7363	65.063	49.7863	0.772	0.624	0.9	ananassae group	-5.19706	-2.49064	4.66441	-5.73757	0.301728
Dparacrace	DROSOPHILA_PARACRACENS	40.83	33.54	51.2959	58.0535	63.5643	50.7564	0.382	0.318	0.445	Hawaiian/Scaptomyza	2.54168	1.22001	-0.0993507	2.98802	0.302548
Dparamelan	DROSOPHILA_PARAMELANICA	39.74	34.44	53.3297	63.0977	68.9879	49.1858	0.299	0.262	0.354	other	0.606066	2.54165	4.00989	4.29688	0.302974
Dparanaens	DROSOPHILA_PARANAENSIS	38.7	36.11	54.4912	66.7878	70.9426	48.0602	0.289	0.254	0.341	repleta group	0.161636	2.05551	6.27815	3.32043	0.302351
Dparthenog	DROSOPHILA_PARTHENOGENETICA	33.22	32.75	49.2694	52.8903	55.8635	52.1501	0.499	0.444	0.557	other	1.07938	-1.00264	-5.27166	-1.6826	0.301876
Dpaucipunc	DROSOPHILA_PAUCIPUNCTA	40.14	33.63	51.2574	57.8666	63.479	50.7317	0.388	0.322	0.454	Hawaiian/Scaptomyza	2.78407	1.27375	-0.330504	3.13079	0.30297
Dpaulistor	DROSOPHILA_PAULISTORUM	38.81	32.72	46.3071	45.7497	50.5037	52.2426	0.738	0.682	0.797	willistoni group	1.58886	-3.42745	-11.5822	-3.53315	0.301685
Dpectinife	DROSOPHILA_PECTINIFERA	39.09	37.41	56.5913	72.2218	74.523	46.8153	0.399	0.262	0.525	montium group	-5.3281	1.10467	10.4693	-2.50739	0.302902
Dpegasa	DROSOPHILA_PEGASA	36.31	36.54	55.1945	68.6896	73.1382	47.2671	0.285	0.256	0.35	repleta group	0.457073	2.52173	7.72981	4.27116	0.302627
Dpeninsula	DROSOPHILA_PENINSULARIS	37.64	35.84	53.4314	63.9767	68.2748	49.0011	0.296	0.263	0.332	repleta group	0.912167	1.80287	3.85449	3.0722	0.302102
Dpercnosom	DROSOPHILA_PERCNOSOMA	40.89	33.92	51.3158	58.1339	63.647	50.7948	0.387	0.327	0.449	Hawaiian/Scaptomyza	2.39539	1.16406	-0.0212708	2.90993	0.302472
Dpersimili	DROSOPHILA_PERSIMILIS	45.14	40.89	54.8349	67.663	70.7659	48.4187	0.416	0.312	0.526	obscura group	-2.69932	0.449582	7.65487	-1.30152	0.302566
Dphalerata	DROSOPHILA_PHALERATA	32.12	30.88	49.216	52.9162	56.8683	51.6947	0.512	0.453	0.575	quinaria group	2.02602	-1.30378	-5.08722	-0.810609	0.302171
Dpicticorn	DROSOPHILA_PICTICORNIS	38.53	33.51	51.2197	57.8021	63.2762	50.8738	0.385	0.323	0.452	Hawaiian/Scaptomyza	2.38971	1.28199	-0.425981	2.8972	0.302841
Dplanitibi	DROSOPHILA_PLANITIBIA	39.15	33.39	51.4471	58.2819	64.0367	50.5514	0.411	0.349	0.476	Hawaiian/Scaptomyza	2.57998	1.48252	0.153408	3.33874	0.303061
Dprimaeva	DROSOPHILA_PRIMAEVA	39.09	34.59	51.5449	58.8358	64.8225	50.4312	0.352	0.289	0.42	Hawaiian/Scaptomyza	2.51652	0.762349	0.578092	3.56302	0.302463
Dprolactic	DROSOPHILA_PROLACTICILLIA	42.06	35.6	51.2	57.7756	63.3979	50.7675	0.364	0.301	0.432	Hawaiian/Scaptomyza	2.71939	0.505279	-0.299063	3.10761	0.302651
Dprolongat	DROSOPHILA_PROLONGATA	38.97	34.63	54.1425	66.2768	68.7065	48.8016	0.914	0.784	1.03	melanogaster group	-4.89609	-1.05423	5.72989	-4.64663	0.302043
Dprosaltan	DROSOPHILA_PROSALTANS	36.37	30.73	45.0603	42.4221	46.7136	52.1161	0.687	0.618	0.754	saltans group	1.60905	-3.9583	-14.4498	-4.47998	0.301403
Dprostipen	DROSOPHILA_PROSTIPENNIS	37.96	35.59	55.191	69.1058	72.1626	47.404	1.042	0.918	1.155	melanogaster group	-5.46223	-1.02594	8.23118	-3.41064	0.301978
Dpruinosa	DROSOPHILA_PRUINOSA	33.23	33.67	49.2436	52.7642	55.5702	51.7318	0.368	0.32	0.417	other	2.08818	-0.564904	-4.17413	-0.09285	0.301605
Dpseudoana	DROSOPHILA_PSEUDOANANASSAE	40.58	36.18	53.5183	64.6096	65.9724	49.5703	0.751	0.597	0.882	ananassae group	-5.18557	-2.12228	5.51698	-5.61756	0.301706
Dpseudoananig	DROSOPHILA_PSEUDOANANASSAE_NIGRENS	43.26	35.14	53.4652	64.5334	65.9148	49.5804	0.842	0.758	0.929	ananassae group	-5.16194	-2.30469	5.43755	-5.64638	0.301504
Dpseudoanapse	DROSOPHILA_PSEUDOANANASSAE_PSEUDOANANASSAE	39.73	35.18	53.4862	64.5303	65.9008	49.5631	0.777	0.62	0.909	ananassae group	-5.17686	-2.08902	5.4483	-5.62427	0.301643
Dpseudoobs	DROSOPHILA_PSEUDOOBSCURA	44.69	40.59	54.7984	67.5568	70.6196	48.4535	0.419	0.309	0.531	obscura group	-2.60669	0.271642	7.44762	-1.34254	0.302525
Dpseudotak	DROSOPHILA_PSEUDOTAKAHASHII	38.94	34.78	54.7663	67.7836	70.6347	48.0266	0.975	0.851	1.092	melanogaster group	-5.00317	-1.18265	7.03605	-3.6185	0.302182
Dpseudotal	DROSOPHILA_PSEUDOTALAMANCANA	38.71	34.22	51.5569	58.8241	62.6302	51.0669	0.298	0.26	0.352	other	0.727779	0.93738	0.216816	0.578631	0.302388
Dpullipes	DROSOPHILA_PULLIPES	40.08	33.29	51.1957	57.7188	63.3883	50.7735	0.412	0.348	0.476	Hawaiian/Scaptomyza	2.89222	1.54765	-0.376009	3.19144	0.302956
Dpunjabien	DROSOPHILA_PUNJABIENSIS	40.73	37.34	55.3676	69.1088	71.8911	47.736	0.696	0.551	0.82	montium group	-5.14085	0.315401	7.99185	-2.31659	0.302332
Dputrida	DROSOPHILA_PUTRIDA	37.49	31.6	47.4916	48.2583	50.6624	52.8044	0.494	0.433	0.556	other	1.78268	-2.13175	-8.7845	-2.8762	0.301576
Dquadrilin	DROSOPHILA_QUADRILINEATA	30.99	33.46	51.1807	58.1405	61.9731	50.7108	0.363	0.281	0.445	other	1.89149	-0.929681	-0.449537	-0.829922	0.302216
Dquasianom	DROSOPHILA_QUASIANOMALIPES	41.63	34.51	51.3269	58.1042	63.5686	50.5484	0.45	0.387	0.514	Hawaiian/Scaptomyza	2.00454	0.624671	0.132987	2.6393	0.302734
Dquinaria	DROSOPHILA_QUINARIA	37.31	32.23	51.2643	58.4245	63.354	50.5377	0.381	0.331	0.448	quinaria group	1.07713	-0.225715	-0.119725	0.753283	0.302414
Drecens	DROSOPHILA_RECENS	36.7	32.28	52.071	60.6278	65.7533	49.8201	0.469	0.409	0.533	quinaria group	1.00109	-0.0357935	1.53838	1.50962	0.302315
Drellima	DROSOPHILA_RELLIMA	37.34	32.37	50.6705	56.7261	61.3068	51.1807	0.347	0.292	0.407	quinaria group	1.30487	-0.327868	-1.35237	0.678273	0.302345
Drepleta	DROSOPHILA_REPLETA	39.05	35.67	54.1798	66.0466	70.1434	48.2948	0.297	0.264	0.345	repleta group	0.570511	1.83412	5.58856	3.19837	0.302354
Drepletoid	DROSOPHILA_REPLETOIDES	35.75	32.02	48.2273	49.7246	54.7595	52.2117	0.41	0.357	0.469	other	1.11933	-0.232371	-8.2016	-1.14261	0.301579
Drhopaloa	DROSOPHILA_RHOPALOA	38.78	34.55	54.021	65.9285	68.2731	48.8996	0.881	0.752	0.999	melanogaster group	-4.79605	-1.48236	5.40422	-4.674	0.301945
Drubida	DROSOPHILA_RUBIDA	40.23	37.03	53.5116	64.2403	68.168	48.3504	0.281	0.246	0.332	immigrans group	1.06076	2.10418	5.22757	4.05772	0.302789
Drufa	DROSOPHILA_RUFA	36.21	37.38	57.1879	73.9809	76.9656	45.6187	0.574	0.403	0.719	montium group	-5.9941	0.807238	12.5349	-1.70141	0.30262
Dsaltans	DROSOPHILA_SALTANS	35.13	30.51	45.0533	42.3926	46.6719	52.1132	0.686	0.619	0.753	saltans group	1.74262	-3.89425	-14.5216	-4.44347	0.301392
Dsantomea	DROSOPHILA_SANTOMEA	40.07	36.66	54.2167	66.2371	68.2036	48.9713	0.841	0.709	0.959	melanogaster group	-3.93618	-0.901597	5.19669	-3.77934	0.302223
Dsechellia	DROSOPHILA_SECHELLIA	39.92	36.68	53.9196	65.6399	67.5042	49.2196	0.888	0.754	1.005	melanogaster group	-3.72082	-1.63068	4.7773	-3.91272	0.302074
Dseclusa	DROSOPHILA_SECLUSA	43.31	33.78	51.3181	58.1309	63.6859	50.7634	0.407	0.344	0.471	Hawaiian/Scaptomyza	2.50147	1.25297	0.0163072	3.02757	0.302666
Dseguyi	DROSOPHILA_SEGUYI	41.29	36.67	55.2833	68.8378	71.7504	47.9983	0.652	0.507	0.775	montium group	-4.91533	0.469208	8.09233	-2.20903	0.302596
Dserrata	DROSOPHILA_SERRATA	37.82	34.7	53.6649	64.493	66.9606	49.3652	0.76	0.621	0.881	montium group	-3.90355	-0.630924	4.12534	-3.60615	0.302391
Dsetifemur	DROSOPHILA_SETIFEMUR	38.65	35.6	55.3084	69.392	71.8954	47.6704	0.766	0.621	0.891	other	-5.04366	-0.150908	8.83898	-4.14619	0.302796
Dsetosimen	DROSOPHILA_SETOSIMENTUM	36.55	32.54	50.7167	56.5573	61.9615	51.1454	0.395	0.335	0.456	Hawaiian/Scaptomyza	3.17724	1.10022	-1.41521	2.71999	0.302828
Dsiamana	DROSOPHILA_SIAMANA	36.93	35.72	52.4096	61.2676	65.5661	49.3937	0.324	0.274	0.404	immigrans group	1.35662	1.19031	2.86369	3.52191	0.3026
Dsilvestri	DROSOPHILA_SILVESTRIS	36.54	33.36	51.3377	58.0783	63.8099	50.6113	0.415	0.35	0.479	Hawaiian/Scaptomyza	2.61768	1.31669	-0.0693126	3.22698	0.302951
Dsimulans	DROSOPHILA_SIMULANS	36.55	36.74	54.0625	65.9773	67.918	49.0726	0.882	0.75	1.003	melanogaster group	-3.81377	-1.50036	5.07559	-3.77421	0.302038
Dsordidape	DROSOPHILA_SORDIDAPEX	41.03	33.95	51.2989	58.0855	63.6249	50.7812	0.386	0.328	0.448	Hawaiian/Scaptomyza	2.46762	1.13462	-0.0694564	2.93079	0.302432
Dsordidula	DROSOPHILA_SORDIDULA	39.57	37.47	55.6892	69.1067	75.1252	46.9693	0.301	0.268	0.335	other	-0.953463	4.04583	9.1895	5.38354	0.303318
Dsp140	DROSOPHILA_SP_14030	39.01	33.6	47.503	48.8558	54.0678	52.0138	0.587	0.522	0.654	other	0.775491	-2.63951	-8.41579	-2.85438	0.301779
Dsproati	DROSOPHILA_SPROATI	37.45	33.07	51.1031	57.5574	63.1729	50.8089	0.4	0.336	0.465	Hawaiian/Scaptomyza	2.75297	1.1034	-0.514284	3.08264	0.30286
Dstalkeri	DROSOPHILA_STALKERI	32.51	32.07	50.7884	56.9441	61.5259	50.7714	0.341	0.304	0.394	repleta group	2.36773	0.855126	-1.90625	2.25279	0.302362
Dsturtevan	DROSOPHILA_STURTEVANTI	35.63	28.88	43.9117	39.4062	43.5327	51.7844	0.763	0.693	0.835	other	2.84078	-4.92179	-17.2908	-4.91806	0.301559
Dsubobscur	DROSOPHILA_SUBOBSCURA	41.84	40.64	55.0685	68.0111	71.8439	47.7644	0.424	0.32	0.522	obscura group	-2.43949	2.13376	7.87416	0.862918	0.302836
Dsuboccide	DROSOPHILA_SUBOCCIDENTALIS	37.07	32.29	51.1965	58.2372	62.9655	50.6069	0.395	0.343	0.453	quinaria group	1.20315	-0.435681	-0.154056	0.92184	0.302405
Dsubpulchr	DROSOPHILA_SUBPULCHRELLA	39.39	35.08	54.3805	66.8412	69.2478	48.3584	1.038	0.908	1.154	melanogaster group	-4.69656	-1.43308	6.05468	-4.5624	0.301979
Dsubquinar	DROSOPHILA_SUBQUINARIA	36.55	32.27	51.4821	59.0433	63.8604	50.3261	0.426	0.37	0.492	quinaria group	1.17262	-0.233281	0.473215	1.21232	0.302326
Dsubsilves	DROSOPHILA_SUBSILVESTRIS	40.97	40.92	54.9908	67.9465	71.9397	47.9061	0.413	0.324	0.502	obscura group	-2.31277	1.5695	7.87359	0.395868	0.302793
Dsucinea	DROSOPHILA_SUCINEA	38.13	33.56	47.4972	48.8493	54.0843	51.997	0.593	0.524	0.662	other	0.80672	-2.6586	-8.42891	-2.82295	0.301753
Dsulfuriga	DROSOPHILA_SULFURIGASTER	36.09	33.02	50.2722	55.5955	59.4632	51.0026	0.501	0.44	0.573	immigrans group	1.84417	0.245522	-2.32974	1.72591	0.302416
Dsulfurigaalb	DROSOPHILA_SULFURIGASTER_ALBOSTRIGATA	36.67	32.89	50.2021	55.4302	59.1722	51.0059	0.537	0.472	0.607	immigrans group	1.61911	0.0036362	-2.46915	1.50922	0.302145
Dsulfurigabil	DROSOPHILA_SULFURIGASTER_BILIMBATA	34.05	32.71	50.176	55.4047	59.2127	51.0422	0.504	0.428	0.583	immigrans group	1.70556	-0.191029	-2.58138	1.51053	0.302191
Dsulfurigasul	DROSOPHILA_SULFURIGASTER_SULFURIGASTER	39.21	32.81	50.1929	55.3863	59.1169	51.0124	0.504	0.425	0.585	immigrans group	1.87027	0.139398	-2.64171	1.43928	0.302136
Dsuzukii	DROSOPHILA_SUZUKII	39.89	36.31	54.2484	66.4925	68.7078	48.5721	1.041	0.908	1.159	melanogaster group	-4.92067	-1.50991	5.80408	-4.79593	0.301984
Dtakahashi	DROSOPHILA_TAKAHASHII	37.46	33.98	54.9212	68.4449	71.6963	47.5171	1.085	0.957	1.203	melanogaster group	-5.41761	-0.891896	8.07304	-3.20013	0.301841
Dtani	DROSOPHILA_TANI	40.75	37.93	56.8075	73.0357	76.2276	46.0341	0.6	0.441	0.738	montium group	-5.96018	1.12856	12.0104	-1.74927	0.302376
Dtanythrix	DROSOPHILA_TANYTHRIX	39.66	33.48	51.3215	58.1421	63.7432	50.7246	0.382	0.316	0.447	Hawaiian/Scaptomyza	2.60383	1.00908	-0.0971571	3.04415	0.302526
Dteissieri	DROSOPHILA_TEISSIERI	36.9	37.14	54.5312	67.0914	69.0591	48.6554	0.824	0.69	0.942	melanogaster group	-4.1287	-0.789057	5.948	-3.78827	0.302119
Dtestacea	DROSOPHILA_TESTACEA	37.16	31.65	47.352	47.8518	50.0856	52.8526	0.5	0.439	0.56	other	1.99957	-2.06915	-9.36862	-3.07838	0.301607
Dtriaurari	DROSOPHILA_TRIAURARIA	40.66	37.53	56.5512	72.2735	75.0127	46.4204	0.583	0.414	0.733	montium group	-5.83168	1.41905	10.945	-1.97133	0.303027
Dtrichaeto	DROSOPHILA_TRICHAETOSA	41.44	33.66	51.2498	57.9855	63.4768	50.7869	0.409	0.345	0.473	Hawaiian/Scaptomyza	2.48437	1.0896	-0.0940201	2.93799	0.302515
Dtripuncta	DROSOPHILA_TRIPUNCTATA	36.64	31.86	49.1696	52.5011	57.48	51.2527	0.49	0.426	0.558	other	2.68784	0.610239	-5.68051	0.539631	0.30237
Dtristis	DROSOPHILA_TRISTIS	41.89	41.7	55.5338	69.3095	73.1989	47.4644	0.352	0.265	0.447	obscura group	-2.51799	2.14632	8.95854	0.437415	0.303053
Dtropicali	DROSOPHILA_TROPICALIS	38.79	33.09	46.1867	45.4635	50.0622	52.3025	0.674	0.617	0.732	willistoni group	1.22048	-3.43184	-11.8699	-3.78058	0.301585
Dtruncata	DROSOPHILA_TRUNCATA	39.93	34.96	53.8877	65.1807	67.9598	49.0805	0.794	0.656	0.913	montium group	-4.36715	-0.0279168	4.43091	-3.0903	0.302267
Dustulata	DROSOPHILA_USTULATA	33.82	34.41	53.2269	63.4913	68.0791	48.791	0.367	0.284	0.452	immigrans group	0.955263	1.30049	4.14499	3.16518	0.302394
Dvallismai	DROSOPHILA_VALLISMAIA	39.26	33.86	53.0385	63.2856	65.0382	50.2612	0.833	0.729	0.931	ananassae group	-4.93132	-2.24627	3.87841	-5.67495	0.30193
Dvarians	DROSOPHILA_VARIANS	40.38	35.19	54.0286	65.8566	67.7602	49.4029	0.619	0.494	0.735	ananassae group	-5.4571	-1.50591	6.10575	-5.22557	0.302029
Dvillosipe	DROSOPHILA_VILLOSIPEDIS	37.05	33.14	51.0386	57.3721	62.9537	50.8562	0.415	0.349	0.481	Hawaiian/Scaptomyza	2.83005	1.03645	-0.693325	3.00645	0.30267
Dvirilis	DROSOPHILA_VIRILIS	39.98	35.98	52.4198	60.481	66.3799	49.6737	0.314	0.273	0.373	virilis group	1.19298	3.13416	1.29542	3.97068	0.302843
Dvulcana	DROSOPHILA_VULCANA	44.15	38.4	54.8211	67.8884	70.7388	48.1108	0.611	0.48	0.727	montium group	-4.76837	-2.04355	6.13794	-2.47731	0.301837
Dwilliston	DROSOPHILA_WILLISTONI	39.12	32.19	46.2068	45.4025	50.1579	52.089	0.714	0.655	0.776	willistoni group	1.1913	-3.30262	-11.6561	-3.47491	0.301724
Dyakuba	DROSOPHILA_YAKUBA	37.63	36.54	54.0934	65.9135	67.8675	49.0665	0.832	0.699	0.948	melanogaster group	-3.87602	-0.826225	4.99865	-3.81048	0.30219
Dyooni	DROSOPHILA_YOONI	40.24	34.37	51.3293	58.1425	63.705	50.7436	0.383	0.317	0.449	Hawaiian/Scaptomyza	2.18814	1.07341	0.0302473	2.98392	0.302504
Halboralis	HIRTODROSOPHILA_ALBORALIS	33.15	28.5	47.774	48.8487	53.9483	51.511	0.527	0.468	0.592	other	3.48114	-0.699433	-8.57182	1.18495	0.301625
Hcameraria	HIRTODROSOPHILA_CAMERARIA	36.32	31.73	49.1604	52.2584	56.767	51.126	0.491	0.432	0.553	other	3.35649	0.906809	-5.76516	2.28219	0.301855
Hconfusa	HIRTODROSOPHILA_CONFUSA	40.47	35.53	51.8128	59.182	63.7363	50.3545	0.335	0.287	0.399	other	1.17477	1.2939	0.086359	2.00631	0.302131
Hduncani	HIRTODROSOPHILA_DUNCANI	37.86	37.86	51.4934	58.7641	63.9858	50.444	0.464	0.408	0.522	other	0.00418537	0.87211	-0.0493002	-0.0105819	0.301945
Hguttata	HYPSELOTHYREA_GUTTATA	37.9	34.08	54.0412	65.6772	71.1714	48.0391	0.643	0.551	0.733	other	1.27907	2.79732	4.7251	1.78987	0.30216
Hhistrioid	HIRTODROSOPHILA_HISTRIOIDES	36.88	35.23	51.6905	58.8442	63.3122	50.4409	0.325	0.282	0.388	other	1.28893	0.912707	-0.277788	1.88739	0.301968
Htrivittat	HIRTODROSOPHILA_TRIVITTATA	38.17	34.48	49.9174	54.3369	56.6907	52.0545	0.326	0.295	0.376	other	1.49868	-0.84344	-3.53014	-0.653861	0.301791
Laerea	LIODROSOPHILA_AEREA	39.31	34.6	50.2093	55.0693	58.7646	51.3146	0.317	0.273	0.386	other	1.9318	-0.126904	-3.28058	-0.250106	0.301388
Landalusia	LORDIPHOSA_ANDALUSIACA	38.91	37.88	50.3985	56.0347	63.14	50.2639	0.598	0.527	0.668	Lordiphosa group	-1.46053	2.71189	-2.60444	-1.2788	0.301118
Lclarofini	LORDIPHOSA_CLAROFINIS	37.7	36.29	49.0891	52.9739	59.7872	50.8604	0.61	0.546	0.674	Lordiphosa group	-1.66861	0.796395	-5.36889	-2.6977	0.300098
Lcollinell	LORDIPHOSA_COLLINELLA	38.46	37.27	49.7199	54.4437	61.072	50.6978	0.605	0.544	0.664	Lordiphosa group	-1.95395	1.73028	-4.6015	-2.23716	0.300347
Lfenestrar	LORDIPHOSA_FENESTRARUM	39.16	38.58	50.7429	56.8202	63.7764	50.0935	0.56	0.495	0.628	Lordiphosa group	-1.96108	2.92149	-1.97194	-1.20375	0.301094
Lmaculata	LEUCOPHENGA_MACULATA	36.94	30.35	45.7258	43.6308	47.3353	52.1236	0.557	0.5	0.624	Subfamily Steganinae	4.68395	-5.74247	-14.2513	1.46723	0.300624
Lmagnipect	LORDIPHOSA_MAGNIPECTINATA	37.91	36.7	48.8806	52.2757	59.1383	50.8654	0.619	0.56	0.679	Lordiphosa group	-1.04211	1.4645	-5.87488	-2.04072	0.300416
Lmommai	LORDIPHOSA_MOMMAI	35.79	34.18	48.2067	50.5003	58.9871	50.2222	0.676	0.607	0.747	Lordiphosa group	-0.661046	1.54231	-7.63636	-1.51994	0.300374
Lmontana	LEUCOPHENGA_MONTANA	36.05	30.71	45.5137	43.3825	47.3795	52.0699	0.551	0.495	0.61	Subfamily Steganinae	5.28215	-5.89662	-14.6701	1.44156	0.300547
Lsp2	LORDIPHOSA_SP_2_AFF_CLAROFINIS	38.03	36.61	49.1216	53.0701	59.9802	50.7788	0.6	0.539	0.666	Lordiphosa group	-1.80468	0.850883	-5.27046	-2.66636	0.30014
Lsp3	LORDIPHOSA_SP_3	38.46	36.3	49.0206	52.7681	59.5466	50.8934	0.596	0.531	0.661	Lordiphosa group	-1.75827	0.555998	-5.63696	-2.78624	0.300079
Lvaria	LEUCOPHENGA_VARIA	34.84	28.33	42.3528	34.7173	38.3303	50.4479	0.64	0.568	0.714	Subfamily Steganinae	5.7976	-6.81174	-21.0381	0.081389	0.300492
Scaliginos	SCAPTOMYZA_CALIGINOSA	45.63	32.82	48.6584	50.734	54.177	51.741	0.518	0.461	0.578	Hawaiian/Scaptomyza	2.96976	0.676664	-7.3039	1.23662	0.302183
Scyrtandra	SCAPTOMYZA_CYRTANDRAE	38.37	31.41	48.0701	49.4829	52.5529	52.4069	0.527	0.465	0.589	Hawaiian/Scaptomyza	3.13546	-0.925431	-8.17381	0.335859	0.302052
Sflava	SCAPTOMYZA_FLAVA	40.18	31.85	48.034	49.2718	52.2188	52.4557	0.553	0.486	0.621	Hawaiian/Scaptomyza	2.90829	-0.553632	-8.27833	0.296595	0.302141
Sgraminum	SCAPTOMYZA_GRAMINUM	37.47	32.02	49.4997	53.224	57.5511	51.7124	0.579	0.516	0.644	Hawaiian/Scaptomyza	2.52396	-0.0561862	-4.73573	1.84244	0.302153
Shsui	SCAPTOMYZA_HSUI	40.14	33.4	50.2224	54.9798	58.5838	51.1955	0.532	0.464	0.6	Hawaiian/Scaptomyza	1.21307	0.353062	-2.90428	1.19744	0.302184
Slatifasci	SCAPTODROSOPHILA_LATIFASCIAEFORMIS	37.45	31.69	48.138	50.7292	56.4256	51.5947	0.493	0.423	0.563	Subfamily Drosophilinae	-0.211732	-4.234	-6.48371	-3.9006	0.300647
Slebanonen	SCAPTODROSOPHILA_LEBANONENSIS	38.68	34.78	49.6719	54.2405	58.1147	52.4848	0.332	0.293	0.382	Subfamily Drosophilinae	0.443583	-1.36646	-4.57949	-0.703583	0.301655
Smontana	SCAPTOMYZA_MONTANA	38.89	31.81	47.9165	48.9671	51.9378	52.4264	0.535	0.469	0.6	Hawaiian/Scaptomyza	2.86753	-0.733712	-8.65584	0.00683328	0.302105
Snigrithor	STEGANA_NIGRITHORAX	36.6	33.62	48.0385	50.706	55.1132	52.1508	0.289	0.249	0.331	Subfamily Steganinae	4.45867	-3.92364	-7.42237	2.37796	0.30102
Spallida	SCAPTOMYZA_PALLIDA	38.13	32.3	48.8679	51.3727	55.1768	51.3994	0.553	0.486	0.619	Hawaiian/Scaptomyza	3.12118	0.0407562	-6.41757	1.54868	0.302177
Sparva	SCAPTOMYZA_PARVA	37.12	31.73	48.185	49.761	53.2754	52.2541	0.56	0.493	0.628	Hawaiian/Scaptomyza	3.05182	-1.2201	-7.86319	-0.0137045	0.301929
Spolygonia	SCAPTOMYZA_POLYGONIA	38.7	31.79	48.0129	49.2566	52.4471	52.4352	0.516	0.45	0.583	Hawaiian/Scaptomyza	2.85721	-0.614012	-8.2662	0.482602	0.302034
Sreducta	SCAPTOMYZA_REDUCTA	34.87	32.77	49.5615	53.328	57.3348	51.6342	0.492	0.422	0.561	Hawaiian/Scaptomyza	2.81703	-0.0198061	-4.7034	1.50625	0.302011
Stumidula	SCAPTOMYZA_TUMIDULA	38.37	31.74	48.2897	49.9432	53.096	52.2942	0.522	0.462	0.583	Hawaiian/Scaptomyza	2.847	-0.749481	-7.70416	0.619229	0.301951
Zafricanus	ZAPRIONUS_AFRICANUS	42.56	36.69	51.5526	58.4525	60.7595	50.7454	0.422	0.351	0.509	Zaprionus group	-0.530858	0.600608	-0.759414	0.0841283	0.302314
Zbogoriens	ZAPRIONUS_BOGORIENSIS	41.8	39.54	56.8044	72.3944	76.1355	45.8281	0.345	0.288	0.445	Zaprionus group	-0.945376	4.20426	9.44946	4.70706	0.303493
Zcameroune	ZAPRIONUS_CAMEROUNENSIS	37.18	36.41	51.2645	57.7843	60.1866	50.8056	0.439	0.369	0.52	Zaprionus group	0.0169337	0.665468	-1.284	0.15177	0.302372
Zcapensis	ZAPRIONUS_CAPENSIS	36.58	36.27	51.2833	57.7965	60.1197	50.7905	0.404	0.333	0.489	Zaprionus group	0.10515	0.60573	-1.20115	0.194442	0.302424
Zdavidi	ZAPRIONUS_DAVIDI	37.1	36.19	51.1437	57.4384	59.7483	50.9127	0.387	0.327	0.476	Zaprionus group	0.275774	0.400034	-1.61613	0.0648179	0.302327
Zflavofini	ZYGOTHRICA_FLAVOFINIRA	39.15	33.52	48.3904	50.7596	51.7325	52.5288	0.25	0.216	0.288	other	1.49337	-2.88449	-6.5183	-3.21541	0.301922
Zgabonicus	ZAPRIONUS_GABONICUS	45.77	36.56	51.345	57.9331	60.1994	50.8953	0.431	0.353	0.516	Zaprionus group	-0.348523	0.680783	-1.28929	-0.0329922	0.302484
Zghesquier	ZAPRIONUS_GHESQUIEREI	37.18	36.93	51.0983	57.1264	60.3248	50.9879	0.373	0.313	0.45	Zaprionus group	0.0898728	1.23299	-1.87794	1.12197	0.302469
Zindianus	ZAPRIONUS_INDIANUS	45.18	36.68	51.3759	57.9688	60.2508	50.8791	0.443	0.362	0.529	Zaprionus group	-0.454395	0.561243	-1.17202	-0.0789394	0.302428
Zinermis	ZAPRIONUS_INERMIS	36.01	36.7	51.0538	57.152	60.659	51.0695	0.357	0.312	0.432	Zaprionus group	0.615804	0.78358	-1.67854	1.39991	0.302593
Zkolodkina	ZAPRIONUS_KOLODKINAE	36.96	35.67	50.2306	54.8108	57.9647	51.2185	0.454	0.393	0.537	Zaprionus group	0.357844	0.685742	-3.55064	0.243479	0.302627
Zlachaisei	ZAPRIONUS_LACHAISEI	38.55	36.7	51.2138	57.6266	60.0056	50.9078	0.413	0.349	0.491	Zaprionus group	0.226375	0.965847	-1.43109	0.15948	0.302587
Znigranus	ZAPRIONUS_NIGRANUS	40.6	38.44	51.1953	57.5752	59.9597	50.9111	0.409	0.338	0.49	Zaprionus group	0.159249	1.15778	-1.53115	0.00724786	0.302478
Zornatus	ZAPRIONUS_ORNATUS	36.94	36.19	50.8581	56.5537	58.6394	51.3156	0.373	0.322	0.454	Zaprionus group	-0.276426	0.238869	-2.50178	-0.526107	0.302664
Ztaronus	ZAPRIONUS_TARONUS	38.29	37.15	51.2014	57.6226	60.0532	50.8353	0.393	0.335	0.481	Zaprionus group	0.11072	0.804988	-1.41394	0.186246	0.302355
Ztsacasi	ZAPRIONUS_TSACASI	36.48	35.75	50.3758	55.2202	58.0973	51.2125	0.408	0.343	0.493	Zaprionus group	0.212663	0.23715	-3.23526	-0.130648	0.302327
Ztubercula	ZAPRIONUS_TUBERCULATUS	40.64	37.12	50.6341	55.8735	58.7839	51.0533	0.443	0.37	0.524	Zaprionus group	0.168423	1.29002	-2.69925	-0.0199059	0.302473
Zvittiger	ZAPRIONUS_VITTIGER	37.3	36.27	51.2261	57.6527	60.0231	50.8433	0.417	0.357	0.494	Zaprionus group	0.203387	0.750356	-1.56416	0.137037	0.302469
