## Supplementary material for "Comparative gene annotation and orthology assignments across 301 species of Drosophilidae": S7 Table

### Sheet: Sheet1
Var1	Var2	Cor_value	ci_lower	ci_upper	p_value
GC_nonCoding	mean_gc3	0.523972	0.434276	0.599853	0
S	mean_gc3	-0.206451	-0.322866	-0.0971217	0
genome_size	mean_gc3	-0.101643	-0.203014	0.0606766	0.295556
PC1_AA	mean_gc3	-0.651076	-0.71701	-0.581148	0
PC2_AA	mean_gc3	0.619241	0.567698	0.705704	0
NC	mean_gc3	0.0299862	-0.117943	0.203231	0.48
mean_gc3	GC_nonCoding	0.523972	0.434276	0.599853	0
S	GC_nonCoding	-0.359796	-0.464585	-0.232218	0
genome_size	GC_nonCoding	-0.00318286	-0.143795	0.19754	0.862222
PC1_AA	GC_nonCoding	-0.46429	-0.531173	-0.348881	0
PC2_AA	GC_nonCoding	0.258947	0.15095	0.373417	0
NC	GC_nonCoding	0.0520396	-0.18202	0.209432	0.78
mean_gc3	S	-0.206451	-0.322866	-0.0971217	0
GC_nonCoding	S	-0.359796	-0.464585	-0.232218	0
genome_size	S	0.150011	0.0244151	0.320289	0.0155556
PC1_AA	S	0.0875871	-0.0703662	0.175291	0.413333
PC2_AA	S	-0.133724	-0.278634	-0.040241	0.0177778
NC	S	-0.0391744	-0.203524	0.168451	0.78
mean_gc3	genome_size	-0.101643	-0.203014	0.0606766	0.295556
GC_nonCoding	genome_size	-0.00318286	-0.143795	0.19754	0.862222
S	genome_size	0.150011	0.0244151	0.320289	0.0155556
PC1_AA	genome_size	-0.0274568	-0.19058	0.0993942	0.511111
PC2_AA	genome_size	-0.104097	-0.222603	0.0604709	0.273333
NC	genome_size	-0.026465	-0.259995	0.181782	0.702222
mean_gc3	PC1_AA	-0.651076	-0.71701	-0.581148	0
GC_nonCoding	PC1_AA	-0.46429	-0.531173	-0.348881	0
S	PC1_AA	0.0875871	-0.0703662	0.175291	0.413333
genome_size	PC1_AA	-0.0274568	-0.19058	0.0993942	0.511111
PC2_AA	PC1_AA	-0.221394	-0.325383	-0.0993075	0
NC	PC1_AA	-0.0510945	-0.190575	0.123354	0.775556
mean_gc3	PC2_AA	0.619241	0.567698	0.705704	0
GC_nonCoding	PC2_AA	0.258947	0.15095	0.373417	0
S	PC2_AA	-0.133724	-0.278634	-0.040241	0.0177778
genome_size	PC2_AA	-0.104097	-0.222603	0.0604709	0.273333
PC1_AA	PC2_AA	-0.221394	-0.325383	-0.0993075	0
NC	PC2_AA	0.0531017	-0.131061	0.225553	0.582222
mean_gc3	NC	0.0299862	-0.117943	0.203231	0.48
GC_nonCoding	NC	0.0520396	-0.18202	0.209432	0.78
S	NC	-0.0391744	-0.203524	0.168451	0.78
genome_size	NC	-0.026465	-0.259995	0.181782	0.702222
PC1_AA	NC	-0.0510945	-0.190575	0.123354	0.775556
PC2_AA	NC	0.0531017	-0.131061	0.225553	0.582222
