## Supplementary material for "Comparative gene annotation and orthology assignments across 301 species of Drosophilidae": S8 Table

### Sheet: Sheet1
amino_acid	PC	Loading	Rank	three_letter	formula	essentiality	nc_ratio
A	PC12	-0.317323	4	Ala	C3H7NO2	Non-essential	0.333333
A	PC6	0.312401	3	Ala	C3H7NO2	Non-essential	0.333333
A	PC1	0.0502692	18	Ala	C3H7NO2	Non-essential	0.333333
A	PC4	-0.330074	3	Ala	C3H7NO2	Non-essential	0.333333
A	PC10	0.0652561	16	Ala	C3H7NO2	Non-essential	0.333333
A	PC16	-0.02856	17	Ala	C3H7NO2	Non-essential	0.333333
A	PC17	0.0117491	19	Ala	C3H7NO2	Non-essential	0.333333
A	PC14	-0.12995	9	Ala	C3H7NO2	Non-essential	0.333333
A	PC20	0.395591	1	Ala	C3H7NO2	Non-essential	0.333333
A	PC13	0.442255	2	Ala	C3H7NO2	Non-essential	0.333333
A	PC19	-0.194681	7	Ala	C3H7NO2	Non-essential	0.333333
A	PC3	0.00244147	20	Ala	C3H7NO2	Non-essential	0.333333
A	PC5	-0.040017	17	Ala	C3H7NO2	Non-essential	0.333333
A	PC15	0.177442	9	Ala	C3H7NO2	Non-essential	0.333333
A	PC2	0.404124	1	Ala	C3H7NO2	Non-essential	0.333333
A	PC18	-0.0759277	10	Ala	C3H7NO2	Non-essential	0.333333
A	PC11	-0.146098	12	Ala	C3H7NO2	Non-essential	0.333333
A	PC7	0.18971	9	Ala	C3H7NO2	Non-essential	0.333333
A	PC8	0.136042	10	Ala	C3H7NO2	Non-essential	0.333333
A	PC9	0.0117748	20	Ala	C3H7NO2	Non-essential	0.333333
C	PC17	-0.234118	5	Cys	C3H7NO2S	Semi-essential	0.333333
C	PC13	-0.00351781	20	Cys	C3H7NO2S	Semi-essential	0.333333
C	PC11	0.393051	1	Cys	C3H7NO2S	Semi-essential	0.333333
C	PC20	0.0444297	18	Cys	C3H7NO2S	Semi-essential	0.333333
C	PC12	0.308782	5	Cys	C3H7NO2S	Semi-essential	0.333333
C	PC16	0.294645	5	Cys	C3H7NO2S	Semi-essential	0.333333
C	PC9	-0.10736	13	Cys	C3H7NO2S	Semi-essential	0.333333
C	PC5	0.131931	12	Cys	C3H7NO2S	Semi-essential	0.333333
C	PC1	0.201373	12	Cys	C3H7NO2S	Semi-essential	0.333333
C	PC7	-0.353673	2	Cys	C3H7NO2S	Semi-essential	0.333333
C	PC18	-0.010172	17	Cys	C3H7NO2S	Semi-essential	0.333333
C	PC10	0.353505	4	Cys	C3H7NO2S	Semi-essential	0.333333
C	PC8	0.376264	3	Cys	C3H7NO2S	Semi-essential	0.333333
C	PC14	-0.00157062	20	Cys	C3H7NO2S	Semi-essential	0.333333
C	PC15	0.0462543	16	Cys	C3H7NO2S	Semi-essential	0.333333
C	PC2	0.313881	6	Cys	C3H7NO2S	Semi-essential	0.333333
C	PC19	0.00517819	20	Cys	C3H7NO2S	Semi-essential	0.333333
C	PC6	0.157738	9	Cys	C3H7NO2S	Semi-essential	0.333333
C	PC4	0.134474	10	Cys	C3H7NO2S	Semi-essential	0.333333
C	PC3	-0.0410535	16	Cys	C3H7NO2S	Semi-essential	0.333333
D	PC14	0.0176953	18	Asp	C4H7NO4	Non-essential	0.25
D	PC1	0.127909	17	Asp	C4H7NO4	Non-essential	0.25
D	PC18	-0.0504988	13	Asp	C4H7NO4	Non-essential	0.25
D	PC16	0.105775	10	Asp	C4H7NO4	Non-essential	0.25
D	PC20	0.0795474	15	Asp	C4H7NO4	Non-essential	0.25
D	PC4	0.0180081	15	Asp	C4H7NO4	Non-essential	0.25
D	PC17	-0.0650877	13	Asp	C4H7NO4	Non-essential	0.25
D	PC15	0.263403	6	Asp	C4H7NO4	Non-essential	0.25
D	PC3	0.360505	3	Asp	C4H7NO4	Non-essential	0.25
D	PC19	0.0370285	19	Asp	C4H7NO4	Non-essential	0.25
D	PC10	-0.0198848	18	Asp	C4H7NO4	Non-essential	0.25
D	PC7	-0.0717386	19	Asp	C4H7NO4	Non-essential	0.25
D	PC5	0.133791	11	Asp	C4H7NO4	Non-essential	0.25
D	PC8	0.437174	2	Asp	C4H7NO4	Non-essential	0.25
D	PC2	-0.300219	7	Asp	C4H7NO4	Non-essential	0.25
D	PC12	-0.0921087	15	Asp	C4H7NO4	Non-essential	0.25
D	PC9	0.55129	1	Asp	C4H7NO4	Non-essential	0.25
D	PC6	0.103939	14	Asp	C4H7NO4	Non-essential	0.25
D	PC11	-0.284894	7	Asp	C4H7NO4	Non-essential	0.25
D	PC13	-0.22117	6	Asp	C4H7NO4	Non-essential	0.25
E	PC12	0.185952	11	Glu	C5H9NO4	Non-essential	0.2
E	PC10	-0.354436	3	Glu	C5H9NO4	Non-essential	0.2
E	PC16	0.426974	2	Glu	C5H9NO4	Non-essential	0.2
E	PC14	-0.341291	2	Glu	C5H9NO4	Non-essential	0.2
E	PC6	0.0520535	19	Glu	C5H9NO4	Non-essential	0.2
E	PC19	-0.142376	10	Glu	C5H9NO4	Non-essential	0.2
E	PC20	0.193997	9	Glu	C5H9NO4	Non-essential	0.2
E	PC4	0.152675	9	Glu	C5H9NO4	Non-essential	0.2
E	PC7	0.102698	17	Glu	C5H9NO4	Non-essential	0.2
E	PC17	-0.0537161	16	Glu	C5H9NO4	Non-essential	0.2
E	PC5	-0.181841	5	Glu	C5H9NO4	Non-essential	0.2
E	PC1	-0.288535	4	Glu	C5H9NO4	Non-essential	0.2
E	PC15	0.488424	1	Glu	C5H9NO4	Non-essential	0.2
E	PC2	-0.103179	14	Glu	C5H9NO4	Non-essential	0.2
E	PC11	0.0338531	16	Glu	C5H9NO4	Non-essential	0.2
E	PC13	-0.134208	12	Glu	C5H9NO4	Non-essential	0.2
E	PC3	-0.185076	8	Glu	C5H9NO4	Non-essential	0.2
E	PC18	0.069768	11	Glu	C5H9NO4	Non-essential	0.2
E	PC9	-0.135406	12	Glu	C5H9NO4	Non-essential	0.2
E	PC8	-0.0389602	17	Glu	C5H9NO4	Non-essential	0.2
F	PC20	0.0950986	14	Phe	C9H11NO2	Essential	0.111111
F	PC17	0.0576488	15	Phe	C9H11NO2	Essential	0.111111
F	PC15	-0.027264	19	Phe	C9H11NO2	Essential	0.111111
F	PC2	-0.317525	5	Phe	C9H11NO2	Essential	0.111111
F	PC6	0.250483	6	Phe	C9H11NO2	Essential	0.111111
F	PC13	0.52221	1	Phe	C9H11NO2	Essential	0.111111
F	PC11	0.187618	10	Phe	C9H11NO2	Essential	0.111111
F	PC8	-0.0324438	19	Phe	C9H11NO2	Essential	0.111111
F	PC4	0.278752	5	Phe	C9H11NO2	Essential	0.111111
F	PC16	0.0125362	20	Phe	C9H11NO2	Essential	0.111111
F	PC19	0.402119	2	Phe	C9H11NO2	Essential	0.111111
F	PC7	-0.29411	5	Phe	C9H11NO2	Essential	0.111111
F	PC10	-0.0695651	15	Phe	C9H11NO2	Essential	0.111111
F	PC14	0.0627331	12	Phe	C9H11NO2	Essential	0.111111
F	PC5	-0.20283	4	Phe	C9H11NO2	Essential	0.111111
F	PC18	-0.197589	5	Phe	C9H11NO2	Essential	0.111111
F	PC1	-0.169693	15	Phe	C9H11NO2	Essential	0.111111
F	PC9	0.181825	9	Phe	C9H11NO2	Essential	0.111111
F	PC12	-0.126842	13	Phe	C9H11NO2	Essential	0.111111
F	PC3	-0.146314	11	Phe	C9H11NO2	Essential	0.111111
G	PC19	0.129167	11	Gly	C2H5NO2	Semi-essential	0.5
G	PC15	-0.38243	2	Gly	C2H5NO2	Semi-essential	0.5
G	PC20	0.342018	4	Gly	C2H5NO2	Semi-essential	0.5
G	PC6	-0.0531743	18	Gly	C2H5NO2	Semi-essential	0.5
G	PC4	-0.00873282	19	Gly	C2H5NO2	Semi-essential	0.5
G	PC14	-0.0517308	13	Gly	C2H5NO2	Semi-essential	0.5
G	PC10	0.0509764	17	Gly	C2H5NO2	Semi-essential	0.5
G	PC9	0.155286	11	Gly	C2H5NO2	Semi-essential	0.5
G	PC1	-0.308403	2	Gly	C2H5NO2	Semi-essential	0.5
G	PC18	0.159922	6	Gly	C2H5NO2	Semi-essential	0.5
G	PC12	0.088777	16	Gly	C2H5NO2	Semi-essential	0.5
G	PC8	-0.0667971	16	Gly	C2H5NO2	Semi-essential	0.5
G	PC13	0.00689588	19	Gly	C2H5NO2	Semi-essential	0.5
G	PC11	0.0715109	15	Gly	C2H5NO2	Semi-essential	0.5
G	PC5	-0.0259573	19	Gly	C2H5NO2	Semi-essential	0.5
G	PC17	-0.66401	1	Gly	C2H5NO2	Semi-essential	0.5
G	PC7	0.270323	7	Gly	C2H5NO2	Semi-essential	0.5
G	PC3	0.1837	9	Gly	C2H5NO2	Semi-essential	0.5
G	PC16	0.0145857	19	Gly	C2H5NO2	Semi-essential	0.5
G	PC2	-0.031407	20	Gly	C2H5NO2	Semi-essential	0.5
H	PC11	0.296972	5	His	C6H9N3O2	Essential	0.5
H	PC18	0.0843899	8	His	C6H9N3O2	Essential	0.5
H	PC14	-0.187433	6	His	C6H9N3O2	Essential	0.5
H	PC2	0.142242	12	His	C6H9N3O2	Essential	0.5
H	PC4	0.243565	6	His	C6H9N3O2	Essential	0.5
H	PC8	-0.558373	1	His	C6H9N3O2	Essential	0.5
H	PC13	-0.11687	13	His	C6H9N3O2	Essential	0.5
H	PC15	0.0879106	13	His	C6H9N3O2	Essential	0.5
H	PC12	-0.217193	10	His	C6H9N3O2	Essential	0.5
H	PC16	0.217926	7	His	C6H9N3O2	Essential	0.5
H	PC20	0.0614374	17	His	C6H9N3O2	Essential	0.5
H	PC1	0.20453	11	His	C6H9N3O2	Essential	0.5
H	PC10	0.205242	7	His	C6H9N3O2	Essential	0.5
H	PC19	0.0908429	15	His	C6H9N3O2	Essential	0.5
H	PC3	0.377126	2	His	C6H9N3O2	Essential	0.5
H	PC7	0.132793	16	His	C6H9N3O2	Essential	0.5
H	PC6	0.126524	10	His	C6H9N3O2	Essential	0.5
H	PC9	0.209507	8	His	C6H9N3O2	Essential	0.5
H	PC17	0.201394	8	His	C6H9N3O2	Essential	0.5
H	PC5	0.0765724	15	His	C6H9N3O2	Essential	0.5
I	PC12	0.0475853	18	Ile	C6H13NO2	Essential	0.166667
I	PC15	-0.33584	4	Ile	C6H13NO2	Essential	0.166667
I	PC14	-0.294141	4	Ile	C6H13NO2	Essential	0.166667
I	PC5	-0.0959957	13	Ile	C6H13NO2	Essential	0.166667
I	PC10	-0.00258943	19	Ile	C6H13NO2	Essential	0.166667
I	PC6	-0.110829	13	Ile	C6H13NO2	Essential	0.166667
I	PC1	0.229394	10	Ile	C6H13NO2	Essential	0.166667
I	PC3	-0.0321442	18	Ile	C6H13NO2	Essential	0.166667
I	PC19	-0.512122	1	Ile	C6H13NO2	Essential	0.166667
I	PC20	0.246056	8	Ile	C6H13NO2	Essential	0.166667
I	PC16	-0.0830157	14	Ile	C6H13NO2	Essential	0.166667
I	PC13	-0.0178548	17	Ile	C6H13NO2	Essential	0.166667
I	PC4	0.0827421	11	Ile	C6H13NO2	Essential	0.166667
I	PC8	0.108568	11	Ile	C6H13NO2	Essential	0.166667
I	PC18	-0.398575	2	Ile	C6H13NO2	Essential	0.166667
I	PC11	0.288013	6	Ile	C6H13NO2	Essential	0.166667
I	PC17	0.133976	11	Ile	C6H13NO2	Essential	0.166667
I	PC7	0.0832581	18	Ile	C6H13NO2	Essential	0.166667
I	PC9	0.0731903	15	Ile	C6H13NO2	Essential	0.166667
I	PC2	-0.320251	3	Ile	C6H13NO2	Essential	0.166667
K	PC15	0.0836492	14	Lys	C6H14N2O2	Essential	0.333333
K	PC5	0.687119	1	Lys	C6H14N2O2	Essential	0.333333
K	PC20	0.377083	2	Lys	C6H14N2O2	Essential	0.333333
K	PC6	-0.18862	7	Lys	C6H14N2O2	Essential	0.333333
K	PC3	-0.340611	4	Lys	C6H14N2O2	Essential	0.333333
K	PC4	-0.193064	7	Lys	C6H14N2O2	Essential	0.333333
K	PC7	-0.146917	14	Lys	C6H14N2O2	Essential	0.333333
K	PC11	-0.0794064	14	Lys	C6H14N2O2	Essential	0.333333
K	PC2	-0.232196	8	Lys	C6H14N2O2	Essential	0.333333
K	PC18	-0.0818892	9	Lys	C6H14N2O2	Essential	0.333333
K	PC8	-0.227478	6	Lys	C6H14N2O2	Essential	0.333333
K	PC17	0.0163078	18	Lys	C6H14N2O2	Essential	0.333333
K	PC13	-0.0111895	18	Lys	C6H14N2O2	Essential	0.333333
K	PC10	0.149974	11	Lys	C6H14N2O2	Essential	0.333333
K	PC16	0.0843109	13	Lys	C6H14N2O2	Essential	0.333333
K	PC1	-0.00152618	20	Lys	C6H14N2O2	Essential	0.333333
K	PC9	-0.0362687	17	Lys	C6H14N2O2	Essential	0.333333
K	PC14	-0.0391743	16	Lys	C6H14N2O2	Essential	0.333333
K	PC19	0.124241	12	Lys	C6H14N2O2	Essential	0.333333
K	PC12	-0.0357007	19	Lys	C6H14N2O2	Essential	0.333333
L	PC15	0.114896	11	Leu	C6H13NO2	Essential	0.166667
L	PC5	-0.0845727	14	Leu	C6H13NO2	Essential	0.166667
L	PC10	-0.169637	9	Leu	C6H13NO2	Essential	0.166667
L	PC12	-0.338432	3	Leu	C6H13NO2	Essential	0.166667
L	PC2	0.345679	2	Leu	C6H13NO2	Essential	0.166667
L	PC13	-0.268051	5	Leu	C6H13NO2	Essential	0.166667
L	PC8	-0.0903454	15	Leu	C6H13NO2	Essential	0.166667
L	PC6	-0.171019	8	Leu	C6H13NO2	Essential	0.166667
L	PC19	-0.162327	8	Leu	C6H13NO2	Essential	0.166667
L	PC14	0.0719543	11	Leu	C6H13NO2	Essential	0.166667
L	PC7	-0.317869	4	Leu	C6H13NO2	Essential	0.166667
L	PC20	0.161076	11	Leu	C6H13NO2	Essential	0.166667
L	PC16	-0.328592	4	Leu	C6H13NO2	Essential	0.166667
L	PC17	-0.242414	4	Leu	C6H13NO2	Essential	0.166667
L	PC3	-0.317195	6	Leu	C6H13NO2	Essential	0.166667
L	PC9	0.274675	4	Leu	C6H13NO2	Essential	0.166667
L	PC4	0.323866	4	Leu	C6H13NO2	Essential	0.166667
L	PC1	0.0176043	19	Leu	C6H13NO2	Essential	0.166667
L	PC11	0.0320085	17	Leu	C6H13NO2	Essential	0.166667
L	PC18	-0.00656324	18	Leu	C6H13NO2	Essential	0.166667
M	PC6	0.099404	15	Met	C5H11NO2S	Essential	0.2
M	PC18	0.00389724	19	Met	C5H11NO2S	Essential	0.2
M	PC16	-0.0886299	12	Met	C5H11NO2S	Essential	0.2
M	PC9	-0.318439	3	Met	C5H11NO2S	Essential	0.2
M	PC13	0.216158	7	Met	C5H11NO2S	Essential	0.2
M	PC4	0.595445	1	Met	C5H11NO2S	Essential	0.2
M	PC1	0.149639	16	Met	C5H11NO2S	Essential	0.2
M	PC7	0.159834	12	Met	C5H11NO2S	Essential	0.2
M	PC12	0.00274462	20	Met	C5H11NO2S	Essential	0.2
M	PC8	0.105456	13	Met	C5H11NO2S	Essential	0.2
M	PC17	-0.0594804	14	Met	C5H11NO2S	Essential	0.2
M	PC3	0.205008	7	Met	C5H11NO2S	Essential	0.2
M	PC10	-0.355019	2	Met	C5H11NO2S	Essential	0.2
M	PC11	-0.186702	11	Met	C5H11NO2S	Essential	0.2
M	PC20	0.0442588	19	Met	C5H11NO2S	Essential	0.2
M	PC19	-0.0585564	17	Met	C5H11NO2S	Essential	0.2
M	PC15	-0.0825862	15	Met	C5H11NO2S	Essential	0.2
M	PC2	0.0641741	17	Met	C5H11NO2S	Essential	0.2
M	PC5	0.44197	2	Met	C5H11NO2S	Essential	0.2
M	PC14	0.0487049	14	Met	C5H11NO2S	Essential	0.2
N	PC15	-0.113171	12	Asn	C4H8N2O3	Non-essential	0.5
N	PC17	0.218629	6	Asn	C4H8N2O3	Non-essential	0.5
N	PC6	-0.0298469	20	Asn	C4H8N2O3	Non-essential	0.5
N	PC2	-0.161657	11	Asn	C4H8N2O3	Non-essential	0.5
N	PC20	0.369081	3	Asn	C4H8N2O3	Non-essential	0.5
N	PC18	0.758846	1	Asn	C4H8N2O3	Non-essential	0.5
N	PC12	0.110005	14	Asn	C4H8N2O3	Non-essential	0.5
N	PC1	0.301973	3	Asn	C4H8N2O3	Non-essential	0.5
N	PC9	0.0162647	19	Asn	C4H8N2O3	Non-essential	0.5
N	PC11	0.00165422	20	Asn	C4H8N2O3	Non-essential	0.5
N	PC14	0.107237	10	Asn	C4H8N2O3	Non-essential	0.5
N	PC7	-0.17603	11	Asn	C4H8N2O3	Non-essential	0.5
N	PC19	-0.078009	16	Asn	C4H8N2O3	Non-essential	0.5
N	PC13	0.101074	14	Asn	C4H8N2O3	Non-essential	0.5
N	PC10	-0.0977456	14	Asn	C4H8N2O3	Non-essential	0.5
N	PC16	-0.0281013	18	Asn	C4H8N2O3	Non-essential	0.5
N	PC4	-0.0170132	16	Asn	C4H8N2O3	Non-essential	0.5
N	PC5	-0.158667	9	Asn	C4H8N2O3	Non-essential	0.5
N	PC8	0.0344418	18	Asn	C4H8N2O3	Non-essential	0.5
N	PC3	-0.0310497	19	Asn	C4H8N2O3	Non-essential	0.5
P	PC1	-0.315895	1	Pro	C5H9NO2	Semi-essential	0.2
P	PC17	0.27567	3	Pro	C5H9NO2	Semi-essential	0.2
P	PC9	-0.0623387	16	Pro	C5H9NO2	Semi-essential	0.2
P	PC20	0.277438	6	Pro	C5H9NO2	Semi-essential	0.2
P	PC8	0.156918	8	Pro	C5H9NO2	Semi-essential	0.2
P	PC15	0.016172	20	Pro	C5H9NO2	Semi-essential	0.2
P	PC6	-0.0707666	17	Pro	C5H9NO2	Semi-essential	0.2
P	PC11	0.281493	8	Pro	C5H9NO2	Semi-essential	0.2
P	PC13	-0.160939	9	Pro	C5H9NO2	Semi-essential	0.2
P	PC16	0.183887	8	Pro	C5H9NO2	Semi-essential	0.2
P	PC3	0.0690371	14	Pro	C5H9NO2	Semi-essential	0.2
P	PC4	0.0501575	14	Pro	C5H9NO2	Semi-essential	0.2
P	PC18	-0.0902689	7	Pro	C5H9NO2	Semi-essential	0.2
P	PC19	-0.0999788	13	Pro	C5H9NO2	Semi-essential	0.2
P	PC10	1.7572e-05	20	Pro	C5H9NO2	Semi-essential	0.2
P	PC12	-0.148011	12	Pro	C5H9NO2	Semi-essential	0.2
P	PC14	0.693544	1	Pro	C5H9NO2	Semi-essential	0.2
P	PC2	0.0318695	19	Pro	C5H9NO2	Semi-essential	0.2
P	PC7	0.21169	8	Pro	C5H9NO2	Semi-essential	0.2
P	PC5	0.0186253	20	Pro	C5H9NO2	Semi-essential	0.2
Q	PC3	0.118761	12	Gln	C5H10N2O3	Semi-essential	0.4
Q	PC17	0.14957	10	Gln	C5H10N2O3	Semi-essential	0.4
Q	PC8	-0.0904353	14	Gln	C5H10N2O3	Semi-essential	0.4
Q	PC13	-0.0345051	16	Gln	C5H10N2O3	Semi-essential	0.4
Q	PC18	-0.339106	3	Gln	C5H10N2O3	Semi-essential	0.4
Q	PC11	-0.346505	3	Gln	C5H10N2O3	Semi-essential	0.4
Q	PC16	0.29183	6	Gln	C5H10N2O3	Semi-essential	0.4
Q	PC10	-0.195647	8	Gln	C5H10N2O3	Semi-essential	0.4
Q	PC1	0.201091	13	Gln	C5H10N2O3	Semi-essential	0.4
Q	PC19	0.297368	5	Gln	C5H10N2O3	Semi-essential	0.4
Q	PC4	-0.01201	18	Gln	C5H10N2O3	Semi-essential	0.4
Q	PC6	-0.303348	4	Gln	C5H10N2O3	Semi-essential	0.4
Q	PC12	0.24868	7	Gln	C5H10N2O3	Semi-essential	0.4
Q	PC2	0.317616	4	Gln	C5H10N2O3	Semi-essential	0.4
Q	PC9	0.0235971	18	Gln	C5H10N2O3	Semi-essential	0.4
Q	PC20	0.300819	5	Gln	C5H10N2O3	Semi-essential	0.4
Q	PC7	-0.143008	15	Gln	C5H10N2O3	Semi-essential	0.4
Q	PC15	-0.208546	8	Gln	C5H10N2O3	Semi-essential	0.4
Q	PC14	0.0397793	15	Gln	C5H10N2O3	Semi-essential	0.4
Q	PC5	-0.235221	3	Gln	C5H10N2O3	Semi-essential	0.4
R	PC4	-0.05099	13	Arg	C6H14N4O2	Semi-essential	0.666667
R	PC20	0.16622	10	Arg	C6H14N4O2	Semi-essential	0.666667
R	PC16	-0.440387	1	Arg	C6H14N4O2	Semi-essential	0.666667
R	PC1	-0.275483	6	Arg	C6H14N4O2	Semi-essential	0.666667
R	PC2	0.21754	9	Arg	C6H14N4O2	Semi-essential	0.666667
R	PC14	-0.330314	3	Arg	C6H14N4O2	Semi-essential	0.666667
R	PC10	-0.154113	10	Arg	C6H14N4O2	Semi-essential	0.666667
R	PC8	0.235022	5	Arg	C6H14N4O2	Semi-essential	0.666667
R	PC6	0.111515	12	Arg	C6H14N4O2	Semi-essential	0.666667
R	PC11	0.229765	9	Arg	C6H14N4O2	Semi-essential	0.666667
R	PC3	0.0598038	15	Arg	C6H14N4O2	Semi-essential	0.666667
R	PC5	0.162715	8	Arg	C6H14N4O2	Semi-essential	0.666667
R	PC17	0.378704	2	Arg	C6H14N4O2	Semi-essential	0.666667
R	PC13	-0.214187	8	Arg	C6H14N4O2	Semi-essential	0.666667
R	PC7	0.0461841	20	Arg	C6H14N4O2	Semi-essential	0.666667
R	PC15	-0.0446461	17	Arg	C6H14N4O2	Semi-essential	0.666667
R	PC9	0.0865356	14	Arg	C6H14N4O2	Semi-essential	0.666667
R	PC19	0.34139	4	Arg	C6H14N4O2	Semi-essential	0.666667
R	PC12	0.224306	9	Arg	C6H14N4O2	Semi-essential	0.666667
R	PC18	0.0383865	14	Arg	C6H14N4O2	Semi-essential	0.666667
S	PC12	-0.242195	8	Ser	C3H7NO3	Non-essential	0.333333
S	PC3	0.442198	1	Ser	C3H7NO3	Non-essential	0.333333
S	PC16	-0.17961	9	Ser	C3H7NO3	Non-essential	0.333333
S	PC11	-0.00258091	19	Ser	C3H7NO3	Non-essential	0.333333
S	PC8	0.105582	12	Ser	C3H7NO3	Non-essential	0.333333
S	PC17	-0.0214272	17	Ser	C3H7NO3	Non-essential	0.333333
S	PC9	-0.425947	2	Ser	C3H7NO3	Non-essential	0.333333
S	PC6	-0.429019	2	Ser	C3H7NO3	Non-essential	0.333333
S	PC19	0.0406299	18	Ser	C3H7NO3	Non-essential	0.333333
S	PC18	0.000609781	20	Ser	C3H7NO3	Non-essential	0.333333
S	PC1	-0.174047	14	Ser	C3H7NO3	Non-essential	0.333333
S	PC14	-0.181974	7	Ser	C3H7NO3	Non-essential	0.333333
S	PC2	-0.121404	13	Ser	C3H7NO3	Non-essential	0.333333
S	PC10	0.260747	5	Ser	C3H7NO3	Non-essential	0.333333
S	PC4	0.0595657	12	Ser	C3H7NO3	Non-essential	0.333333
S	PC13	0.0639991	15	Ser	C3H7NO3	Non-essential	0.333333
S	PC7	-0.279133	6	Ser	C3H7NO3	Non-essential	0.333333
S	PC20	0.160173	12	Ser	C3H7NO3	Non-essential	0.333333
S	PC5	-0.15069	10	Ser	C3H7NO3	Non-essential	0.333333
S	PC15	0.23395	7	Ser	C3H7NO3	Non-essential	0.333333
T	PC13	-0.136818	11	Thr	C4H9NO3	Essential	0.25
T	PC4	-0.00192173	20	Thr	C4H9NO3	Essential	0.25
T	PC1	0.28716	5	Thr	C4H9NO3	Essential	0.25
T	PC5	-0.180335	6	Thr	C4H9NO3	Essential	0.25
T	PC18	-0.203521	4	Thr	C4H9NO3	Essential	0.25
T	PC20	0.246082	7	Thr	C4H9NO3	Essential	0.25
T	PC17	-0.174491	9	Thr	C4H9NO3	Essential	0.25
T	PC11	-0.00573379	18	Thr	C4H9NO3	Essential	0.25
T	PC8	-0.225445	7	Thr	C4H9NO3	Essential	0.25
T	PC7	0.149229	13	Thr	C4H9NO3	Essential	0.25
T	PC10	0.119263	12	Thr	C4H9NO3	Essential	0.25
T	PC16	-0.423419	3	Thr	C4H9NO3	Essential	0.25
T	PC12	0.362342	2	Thr	C4H9NO3	Essential	0.25
T	PC19	0.0983601	14	Thr	C4H9NO3	Essential	0.25
T	PC14	0.267238	5	Thr	C4H9NO3	Essential	0.25
T	PC15	0.369179	3	Thr	C4H9NO3	Essential	0.25
T	PC2	-0.162267	10	Thr	C4H9NO3	Essential	0.25
T	PC6	0.255615	5	Thr	C4H9NO3	Essential	0.25
T	PC3	0.0327563	17	Thr	C4H9NO3	Essential	0.25
T	PC9	-0.16068	10	Thr	C4H9NO3	Essential	0.25
V	PC20	0.116098	13	Val	C5H11NO2	Essential	0.2
V	PC7	-0.395537	1	Val	C5H11NO2	Essential	0.2
V	PC19	-0.205217	6	Val	C5H11NO2	Essential	0.2
V	PC9	-0.211449	7	Val	C5H11NO2	Essential	0.2
V	PC2	-0.0508176	18	Val	C5H11NO2	Essential	0.2
V	PC3	0.101135	13	Val	C5H11NO2	Essential	0.2
V	PC16	0.0407787	16	Val	C5H11NO2	Essential	0.2
V	PC10	0.105139	13	Val	C5H11NO2	Essential	0.2
V	PC6	0.559188	1	Val	C5H11NO2	Essential	0.2
V	PC12	-0.0520422	17	Val	C5H11NO2	Essential	0.2
V	PC5	-0.0261585	18	Val	C5H11NO2	Essential	0.2
V	PC18	-0.0361831	16	Val	C5H11NO2	Essential	0.2
V	PC11	-0.310948	4	Val	C5H11NO2	Essential	0.2
V	PC15	-0.304904	5	Val	C5H11NO2	Essential	0.2
V	PC14	-0.012475	19	Val	C5H11NO2	Essential	0.2
V	PC1	-0.275468	7	Val	C5H11NO2	Essential	0.2
V	PC8	-0.156685	9	Val	C5H11NO2	Essential	0.2
V	PC17	0.0725874	12	Val	C5H11NO2	Essential	0.2
V	PC4	0.013127	17	Val	C5H11NO2	Essential	0.2
V	PC13	-0.323483	3	Val	C5H11NO2	Essential	0.2
W	PC12	0.281378	6	Trp	C11H12N2O2	Essential	0.181818
W	PC4	0.415433	2	Trp	C11H12N2O2	Essential	0.181818
W	PC17	0.21641	7	Trp	C11H12N2O2	Essential	0.181818
W	PC2	0.077422	16	Trp	C11H12N2O2	Essential	0.181818
W	PC19	-0.14791	9	Trp	C11H12N2O2	Essential	0.181818
W	PC9	0.226905	6	Trp	C11H12N2O2	Essential	0.181818
W	PC14	-0.0320827	17	Trp	C11H12N2O2	Essential	0.181818
W	PC8	0.0136099	20	Trp	C11H12N2O2	Essential	0.181818
W	PC18	0.0694185	12	Trp	C11H12N2O2	Essential	0.181818
W	PC10	0.556728	1	Trp	C11H12N2O2	Essential	0.181818
W	PC13	0.148185	10	Trp	C11H12N2O2	Essential	0.181818
W	PC16	-0.0629904	15	Trp	C11H12N2O2	Essential	0.181818
W	PC1	-0.249394	8	Trp	C11H12N2O2	Essential	0.181818
W	PC20	0.0258494	20	Trp	C11H12N2O2	Essential	0.181818
W	PC15	0.0431085	18	Trp	C11H12N2O2	Essential	0.181818
W	PC7	0.186183	10	Trp	C11H12N2O2	Essential	0.181818
W	PC5	-0.0551369	16	Trp	C11H12N2O2	Essential	0.181818
W	PC6	-0.122543	11	Trp	C11H12N2O2	Essential	0.181818
W	PC11	-0.359767	2	Trp	C11H12N2O2	Essential	0.181818
W	PC3	-0.182394	10	Trp	C11H12N2O2	Essential	0.181818
Y	PC10	0.207564	6	Tyr	C9H11NO3	Semi-essential	0.111111
Y	PC19	0.387217	3	Tyr	C9H11NO3	Semi-essential	0.111111
Y	PC15	-0.13964	10	Tyr	C9H11NO3	Semi-essential	0.111111
Y	PC20	0.0739277	16	Tyr	C9H11NO3	Semi-essential	0.111111
Y	PC17	0.00541671	20	Tyr	C9H11NO3	Semi-essential	0.111111
Y	PC3	-0.336906	5	Tyr	C9H11NO3	Semi-essential	0.111111
Y	PC12	-0.392015	1	Tyr	C9H11NO3	Semi-essential	0.111111
Y	PC5	-0.179532	7	Tyr	C9H11NO3	Semi-essential	0.111111
Y	PC9	-0.25661	5	Tyr	C9H11NO3	Semi-essential	0.111111
Y	PC16	0.101493	11	Tyr	C9H11NO3	Semi-essential	0.111111
Y	PC6	0.0893605	16	Tyr	C9H11NO3	Semi-essential	0.111111
Y	PC2	-0.101279	15	Tyr	C9H11NO3	Semi-essential	0.111111
Y	PC13	-0.315345	4	Tyr	C9H11NO3	Semi-essential	0.111111
Y	PC7	0.318178	3	Tyr	C9H11NO3	Semi-essential	0.111111
Y	PC18	0.0365819	15	Tyr	C9H11NO3	Semi-essential	0.111111
Y	PC11	-0.0997532	13	Tyr	C9H11NO3	Semi-essential	0.111111
Y	PC4	0.163736	8	Tyr	C9H11NO3	Semi-essential	0.111111
Y	PC14	-0.141645	8	Tyr	C9H11NO3	Semi-essential	0.111111
Y	PC8	0.266902	4	Tyr	C9H11NO3	Semi-essential	0.111111
Y	PC1	0.241046	9	Tyr	C9H11NO3	Semi-essential	0.111111
