## Supplementary material for "Comparative gene annotation and orthology assignments across 301 species of Drosophilidae": S9 Table

### Sheet: Sheet1
Species	Annotation	Precision	Recall	Annotation_pair	Jaccard_similarity
DROSOPHILA_ANANASSAE	CAT	0.9246	0.8526	RefSeq/CAT	0.771319
DROSOPHILA_ANANASSAE	BRAKER	0.9063	0.8861	RefSeq/BRAKER	0.781685
DROSOPHILA_ARIZONAE	CAT	0.9248	0.8854	RefSeq/CAT	0.817114
DROSOPHILA_ARIZONAE	BRAKER	0.8427	0.9169	RefSeq/BRAKER	0.768489
DROSOPHILA_BIPECTINATA	CAT	0.9204	0.8578	RefSeq/CAT	0.782416
DROSOPHILA_BIPECTINATA	BRAKER	0.8982	0.8837	RefSeq/BRAKER	0.781156
DROSOPHILA_ERECTA	CAT	0.9545	0.9281	RefSeq/CAT	0.896083
DROSOPHILA_ERECTA	BRAKER	0.9038	0.94	RefSeq/BRAKER	0.861728
DROSOPHILA_FICUSPHILA	CAT	0.9126	0.8826	RefSeq/CAT	0.807355
DROSOPHILA_FICUSPHILA	BRAKER	0.8191	0.9112	RefSeq/BRAKER	0.74525
DROSOPHILA_GRIMSHAWI	CAT	0.9124	0.8938	RefSeq/CAT	0.824941
DROSOPHILA_GRIMSHAWI	BRAKER	0.8226	0.9363	RefSeq/BRAKER	0.785389
DROSOPHILA_HYDEI	CAT	0.9232	0.8945	RefSeq/CAT	0.824606
DROSOPHILA_HYDEI	BRAKER	0.9079	0.9259	RefSeq/BRAKER	0.836472
DROSOPHILA_INNUBILA	CAT	0.9144	0.8473	RefSeq/CAT	0.788915
DROSOPHILA_INNUBILA	BRAKER	0.8937	0.8562	RefSeq/BRAKER	0.789391
DROSOPHILA_KIKKAWAI	CAT	0.929	0.8703	RefSeq/CAT	0.786836
DROSOPHILA_KIKKAWAI	BRAKER	0.9104	0.8961	RefSeq/BRAKER	0.791607
DROSOPHILA_MIRANDA	CAT	0.8762	0.7403	RefSeq/CAT	0.634035
DROSOPHILA_MIRANDA	BRAKER	0.8363	0.768	RefSeq/BRAKER	0.635108
DROSOPHILA_MOJAVENSIS	CAT	0.9413	0.9029	RefSeq/CAT	0.844723
DROSOPHILA_MOJAVENSIS	BRAKER	0.9232	0.9291	RefSeq/BRAKER	0.853668
DROSOPHILA_NOVAMEXICANA	CAT	0.9315	0.8849	RefSeq/CAT	0.812083
DROSOPHILA_NOVAMEXICANA	BRAKER	0.9047	0.9058	RefSeq/BRAKER	0.81397
DROSOPHILA_PERSIMILIS	CAT	0.9164	0.8355	RefSeq/CAT	0.732256
DROSOPHILA_PERSIMILIS	BRAKER	0.8117	0.8534	RefSeq/BRAKER	0.693849
DROSOPHILA_PSEUDOOBSCURA	CAT	0.9267	0.8554	RefSeq/CAT	0.798214
DROSOPHILA_PSEUDOOBSCURA	BRAKER	0.9144	0.8933	RefSeq/BRAKER	0.812689
DROSOPHILA_RHOPALOA	CAT	0.9269	0.8846	RefSeq/CAT	0.818026
DROSOPHILA_RHOPALOA	BRAKER	0.8714	0.9128	RefSeq/BRAKER	0.788624
DROSOPHILA_TAKAHASHII	CAT	0.9217	0.8796	RefSeq/CAT	0.815423
DROSOPHILA_TAKAHASHII	BRAKER	0.8619	0.9084	RefSeq/BRAKER	0.787718
DROSOPHILA_VIRILIS	CAT	0.9344	0.8794	RefSeq/CAT	0.815849
DROSOPHILA_VIRILIS	BRAKER	0.9201	0.9117	RefSeq/BRAKER	0.833453
